# Leaky ribosomal scanning enables tunable translation of bicistronic ORFs in green algae

**DOI:** 10.1101/2024.07.24.605010

**Authors:** Marco A. Duenas, Rory J. Craig, Sean D. Gallaher, Jeffrey L. Moseley, Sabeeha S. Merchant

## Abstract

Advances in sequencing technology have unveiled examples of nucleus-encoded polycistronic genes, once considered rare. Exclusively polycistronic transcripts are prevalent in green algae, although the mechanism by which multiple polypeptides are translated from a single transcript is unknown. Here, we used bioinformatic and in vivo mutational analyses to evaluate competing mechanistic models for polycistronic expression in green algae. High-confidence manually curated datasets of bicistronic loci from two divergent green algae, *Chlamydomonas reinhardtii* and *Auxenochlorella protothecoides*, revealed 1) a preference for weak Kozak-like sequences for ORF 1 and 2) an underrepresentation of potential initiation codons before ORF 2, which are suitable conditions for leaky scanning to allow ORF 2 translation. We used mutational analysis in *Auxenochlorella protothecoides* to test the mechanism. In vivo manipulation of the ORF 1 Kozak-like sequence and start codon altered reporter expression at ORF 2, with a weaker Kozak-like sequence enhancing expression and a stronger one diminishing it. A synthetic bicistronic dual reporter demonstrated inversely adjustable activity of green fluorescent protein expressed from ORF 1 and luciferase from ORF 2, depending on the strength of the ORF 1 Kozak-like sequence. Our findings demonstrate that translation of multiple ORFs in green algal bicistronic transcripts is consistent with episodic leaky ribosome scanning of ORF 1 to allow translation at ORF 2. This work has implications for the potential functionality of upstream open reading frames found across eukaryotic genomes and for transgene expression in synthetic biology applications.

**Significance Statement:** Textbook dogma states that nucleus-encoded genes are monocistronic, producing transcripts with a single translated open reading frame. However, highly conserved bicistronic loci are pervasive in green algae that are separated by several hundred million years of evolution, speaking to their ancestral origins and functions within the Chlorophyte lineage. A combination of bioinformatic analysis and in vivo gene manipulation supports leaky ribosomal scanning as the primary mechanism for translation of multiple ORFs from bicistronic transcripts. We have successfully tuned synthesis levels of two proteins encoded on one mRNA by modifying the ORF 1 Kozak-like sequence. These findings may have broad applications in synthetic biology.
