## Supplemental Dataset S01 for "Leaky ribosomal scanning enables tunable translation of bicistronic ORFs in green algae"

### Sheet: Legend
Dataset S01. Master list of bicistrronic loci
This Excel file contains detailed information on bicistronic loci identified in Chlamydomonas reinhardtii and Auxenochlorella protothecoides including gene ID, coordinates, ORF size, inter-ORF spacing, and start codon counts.

### Sheet: Chla. reinhardtii bicistronic
ORF 1	ORF 2	5' UTR (nt)	ORF 1 size (nt)	ORF 2 size (nt)	inter-ORF Size (nt)	ORF 1 Ribo-seq reads	ORF 2 Ribo-seq reads	In frame start codon	OoF Start codon	5' UTR Sum	uORF Start codon (IF)	uORF Start codon (OOF)	uORF Sum	Inter-ORF Start Codon (IF)	Inter-ORF Start Codon (OOF)	Inter-ORF Sum	Before dORF	dORF Start Codon (IF)	dORF Start Codon (OOF)	dORF Sum
Cre01.g800042	Cre01.g013200		180	303	297	66	10	0	0	0	1	2	3	0	0	0	3	0	1	1
Cre01.g013769	Cre01.g013750	110	477	852	184	56	10	1	0	0	0	0	0	1	0	1	1	6	1	7
Cre01.g016514	Cre01.g016500	120	1758	1410	1012	3830	45	0	0	0	9	1	10	0	2	2	12	3	4	7
Cre01.g037000	Cre01.g037050	24	847	483	848	18	2	0	0	0	2	3	5	0	0	0	5	7	2	9
Cre02.g089000	Cre02.g088950	86	1566	1023	149	62	16	0	0	0	2	3	5	0	0	0	5	7	2	9
Cre02.g091845	Cre02.g091850	80	165	1113	109	70	62	0	0	0	1	0	1	0	0	0	1	6	2	8
Cre03.g152425	Cre03.g152400	167	957	873	216	16	2	0	0	0	5	5	10	0	5	5	15	3	3	6
Cre03.g152505	Cre03.g152500	95	357	2169	70	72	48	0	0	0	0	2	2	0	0	0	2	8	8	16
Cre03.g155500	Cre03.g155501	18	186	1251	113	48	38	1	0	1	1	0	1	0	0	0	2	10	3	13
Cre03.g158595	Cre03.g158600	49	219	1116	81	86	53	0	1	0	0	0	1	0	0	0	1	6	2	8
Cre06.g278345	Cre06.g278242	45	231	390	129	544	24	0	0	0	3	0	3	0	0	0	3	4	1	5
Cre06.g279976	Cre06.g279950	37	426	3012	217	10	18	4	3	7	2	3	5	0	1	1	13	27	16	43
Cre07.g339550	Cre07.g339554	36	351	2034	116	75	88	0	1	1	0	0	0	0	0	0	1	19	6	25
Cre08.g363695	Cre08.g363600	72	228	1242	111	112	38	0	0	0	0	2	2	0	0	0	2	7	4	11
Cre09.g396485	Cre09.g396475	16	378	3828	34	59	28	0	2	2	0	1	1	0	0	0	3	9	24	33
Cre10.g451350	Cre10.g451300	164	327	2697	312	60	38	0	0	0	1	0	1	0	0	0	1	13	8	21
Cre10.g466000	Cre10.g465950	109	315	690	181	88	90	0	1	1	0	0	0	0	0	0	1	5	5	10
Cre11.g475432	Cre11.g475400	39	744	879	186	76	55	0	1	1	0	0	0	0	0	0	1	5	1	6
Cre12.g486851	Cre12.g486850	54	1545	1899	232	17	4	2	0	2	7	6	13	1	4	5	20	15	8	23
Cre12.g496645	Cre12.g496650	74	240	852	203	72	17	0	1	1	0	0	1	0	0	0	2	7	3	10
Cre12.g513245	Cre12.g513254	66	258	2391	82	135	10	0	0	0	0	2	2	0	0	0	2	11	10	21
Cre12.g518645	Cre12.g518650	102	312	1206	97	298	158	0	1	1	0	0	0	0	0	0	1	10	9	19
Cre12.g547734	Cre12.g547750	11	591	1788	183	72	57	0	0	0	0	0	0	1	0	1	1	10	9	19
Cre12.g546750	Cre12.g546770	151	1857	1851	805	28	1	0	2	2	8	18	26	0	1	1	29	13	8	21
Cre12.g541211	Cre12.g541200	83	1812	342	1263	105	134	0	0	0	0	14	2	2	0	2	16	0	0	0
Cre13.g575366	Cre13.g575333	83	612	1776	122	44	24	0	1	1	1	0	1	0	0	0	2	5	14	19
Cre13.g588405	Cre13.g588386	246	1512	474	437	146	1	0	2	2	15	2	17	0	0	0	19	0	0	0
Cre13.g588495	Cre13.g588501	209	636	336	272	6	3	0	2	2	4	1	5	1	1	2	9	2	0	2
Cre17.g727335	Cre17.g727326	101	186	195	833	34	10	0	0	0	2	1	3	0	0	3	6	3	7	10
Cre16.g683495	Cre16.g683483	10	237	918	51	110	44	0	0	0	1	1	2	0	0	0	2	5	9	14
CDC26	Cre16.g662200	64			133	195	162	0	1	1	0	1	1	0	0	0	2	2	1	3
Cre02.g099495	Cre02.g099500	146	198	867	745	40	5	0	1	1	2	3	5	0	1	1	7	6	2	8
Cre16.g801965	Cre16.g686900	103	120	375	35	423	141	0	0	0	0	1	1	0	0	0	1	1	2	3
Cre01.g800097	Cre01.g039600	61	387	6402	80	51	39	1	0	1	0	1	1	0	0	0	2	15	20	35
Cre01.g800066	Cre01.g021000	215	444	1344	299	39	12	1	3	4	0	0	0	0	6	6	10	2	5	7

### Sheet: A. protothecoides bicistronic 
ORF 1	ORF 2	5' UTR (nt)	ORF 1 size (nt)	ORF 2 size (nt)	inter-ORF Size (nt)	In frame start codon	OoF Start codon	5' UTR Sum	uORF Start codon (IF)	uORF Start codon (OOF)	uORF Sum	Inter-ORF Start Codon (IF)	Inter-ORF Start Codon (OOF)	Inter-ORF Sum	Before dORF	dORF Start Codon (IF)	dORF Start Codon (OOF)	dORF Sum
UTEX250_A12.38655.1	UTEX250_A12.38650.1	68	189	590	0	0	1	1	0	0	0	0	0	0	1	0	5	10
UTEX250_A01.00225.1	UTEX250_A01.00220.1	44	285	1836	52	0	2	2	1	0	1	0	0	0	3	4	8	12
UTEX250_A12.35305.1	UTEX250_A12.35300.1	33	195	774	10	0	0	0	0	0	0	0	0	0	0	4	0	4
UTEX250_A12.36775.1	UTEX250_A12.36770.1	34	213	546	0	0	0	0	2	0	2	0	0	0	2	3	2	5
UTEX250_A12.36865.1	UTEX250_A12.36860.1	15	201	1074	22	0	0	0	0	0	0	0	0	0	0	5	5	10
UTEX250_A05.11130.1	UTEX250_A05.11125.1	51	114	354	10	0	1	1	0	1	1	0	0	0	2	2	1	3
UTEX250_A07.16050.1	UTEX250_A07.16045.1	87	249	387	0	1	0	1	1	5	6	0	0	0	7	3	2	5
UTEX250_A07.17585.1	UTEX250_A07.17580.1	16	399	4209	0	0	0	0	0	0	0	0	0	0	0	2	4	6
UTEX250_A11.30960.1	UTEX250_A11.30955.1	60	240	474	14	0	1	1	1	2	3	0	0	0	4	3	9	12
UTEX250_A05.10110.1	UTEX250_A05.10105.1	47	294	492	36	0	1	1	0	2	2	0	1	1	4	2	4	6
UTEX250_A05.10385.1	UTEX250_A05.10380.1	57	404	2100	11	2	0	2	0	0	0	0	0	0	2	10	8	18
UTEX250_A07.15155.1	UTEX250_A07.15150.1	111	622	508	5	0	0	0	7	4	11	0	0	0	11	4	6	10
UTEX250_A08.20290.1	UTEX250_A08.20285.1	18	480	551	90	0	0	0	2	0	2	0	0	0	2	4	2	6
UTEX250_A12.36760.1	UTEX250_A12.36755.1	51	300	600	0	0	2	2	0	0	0	0	0	0	2	4	8	12
UTEX250_A11.31250.1	UTEX250_A11.31245.1	65	264	1989	37	0	2	2	4	1	5	0	0	0	7	7	6	13
UTEX250_A03.05490.1	UTEX250_A03.05485.1	19	427	376	117	0	0	0	0	0	0	0	0	0	0	3	3	6
UTEX250_A04.08185.1	UTEX250_A04.08190.1	30	362	697	33	1	0	1	4	2	6	0	0	0	7	4	9	13
UTEX250_A09.22680.1	UTEX250_A09.22675.1	6	423	1204	14	0	1	1	0	1	1	0	0	0	2	3	3	6
UTEX250_A09.23175.1	UTEX250_A09.23170.1	14	252	510	11	0	0	0	0	0	0	0	0	0	0	3	2	5
UTEX250_A10.27780.1	UTEX250_A10.27775.1	16	174	1340	20	0	1	1	0	1	1	0	0	0	2	11	7	18
UTEX250_A10.29675.1	UTEX250_A10.29670.1	18	225	1305	30	0	0	0	3	1	4	0	0	0	4	5	3	8
UTEX250_A10.30135.1	UTEX250_A10.30130.1	69	210	757	101	0	0	0	0	0	0	0	0	0	0	3	3	6
UTEX250_A11.31250.1	UTEX250_A11.31245.1	64	264	2283	37	0	2	2	4	1	5	0	0	0	7	8	6	14
UTEX250_A11.32380.1	UTEX250_A11.32375.1	190	228	2059	379	3	1	4	0	2	2	0	3	3	9	7	7	14
UTEX250_A11.33040.1	UTEX250_A11.33035.1	17	192	681	126	0	0	0	0	0	0	0	0	0	0	3	1	4
UTEX250_A11.33685.1	UTEX250_A11.33690.1	61	1164	945	95	0	0	0	6	5	11	2	1	3	14	5	7	12
UTEX250_A12.38365.1	UTEX250_A12.38360.1	77	615	1643	105	0	2	2	1	0	1	0	0	0	3	3	2	5
UTEX250_A04.07340.1	UTEX250_A04.07335.1	16	729	1837	147	0	0	0	0	0	0	0	0	0	0	13	5	18
UTEX250_A12.35140.1	UTEX250_A12.35135.1	65	378	894	46	0	1	1	0	0	0	0	0	0	1	9	2	11
UTEX250_A03.04920.1	UTEX250_A03.04925.1	207	511	576	109	2	0	2	6	4	10	1	6	7	19	6	10	16
UTEX250_A10.26400.1	UTEX250_A10.26395.1	37	276	1100	2	0	0	0	0	0	0	0	0	0	0	6	7	13
UTEX250_A02.02855.1	UTEX250_A02.02850.1	71	291	1547	42	0	0	0	0	0	0	0	0	0	0	3	3	6
UTEX250_A05.08895.1	UTEX250_A05.08890.1	52	459	819	70	0	2	2	0	0	0	0	0	0	2	2	0	2
UTEX250_A05.10385.1	UTEX250_A05.10380.1	53	396	2152	12	0	0	0	0	0	0	0	0	0	0	10	9	19
UTEX250_A11.34125.1	UTEX250_A11.34120.1	93	339	775	95	1	3	4	0	0	0	0	0	0	4	7	5	12
UTEX250_A10.27870.1	UTEX250_A10.27865.1	44	306	1734	36	0	1	1	1	0	1	0	0	0	2	4	3	7
UTEX250_A07.14805.1	UTEX250_A07.14800.1	45	237	1996	61	0	0	0	2	0	2	1	0	1	3	10	16	26
UTEX250_A11.34585.1	UTEX250_A11.34580.1	42	288	1536	106	0	0	0	1	0	1	0	0	0	1	1	2	3
UTEX250_A01.01015.1	UTEX250_A01.01010.1	57	234	1265	5	0	0	0	1	0	1	0	0	0	1	5	4	9
UTEX250_A02.03190.1	UTEX250_A02.03185.1	43	264	1258	45	0	1	1	0	0	0	0	0	0	1	8	4	12
UTEX250_A08.21500.1	UTEX250_A08.21495.1	18	243	1792	10	0	0	0	1	1	2	0	0	0	2	5	6	11
UTEX250_A05.08770.1	UTEX250_A05.08765.1	41	201	255	75	0	0	0	0	0	0	0	0	0	0	1	1	2
UTEX250_B12.40975	UTEX250_B12.37750.1	96			91	0	1	1	0	0	1	0	1	1	3	4	9	13

### Sheet: Chla. reinhardtii polycistronic
Gene ID		Pair	Ribo-Seq Reads?	Indels in ORF exons?	Conserved Stop and Start codon?	High Confidence?	Comments
Cre01.g800042		First gene in an obligatory polycistronic transcript with Cre01.g013200	Yes	No	yes	yes
Cre01.g013200		Second gene in an obligatory polycistronic transcript with Cre01.g800042	Yes	No	yes	yes
Cre01.g013750		Second gene in an obligatory polycistronic transcript with Cre01.g013769	yes	no	yes	yes
Cre01.g013769		First gene in an obligatory polycistronic transcript with Cre01.g013750	yes	no	yes	yes
Cre01.g016500		Second gene in an obligatory polycistronic transcript with Cre01.g016514	Yes	Indels Divisible by 3	Yes	Yes
Cre01.g016514	DLD2	First gene in an obligatory polycistronic transcript with Cre01.g016500	Yes	No	Yes	Yes
Cre01.g022450		First gene in an obligatory polycistronic transcript with Cre01.g022462	yes	yes (7bp in exon 1)	no	no
Cre01.g022462		Second gene in an obligatory polycistronic transcript with Cre01.g022450	no	yes (7bp in exon 1)	n/a	no
Cre01.g022666		First gene in an obligatory polycistronic transcript with Cre01.g022681	no	yes (over 100)	n/a	no
Cre01.g022681		Second gene in an obligatory polycistronic transcript with Cre01.g022666	no	yes (50)	n/a	no
Cre01.g025000	SSA12	First gene in an obligatory polycistronic transcript with Cre01.g025025	yes	no	n/a	no	with Cre01.g025025
Cre01.g025025		Second gene in an obligatory polycistronic transcript with Cre01.g025000	no	yes	n/a	no	no ribo-seq reads, 25025 is virtually absent in the field strains
Cre01.g037000	SCPL49	First gene in an obligatory polycistronic transcript with Cre01.g800094, Cre01.g037050	yes	no	n/a	yes	More likely to be a bicistronic locus with only Cre01.g037050 rather than a tricistronic locus
Cre01.g800094		Second gene in an obligatory polycistronic transcript with Cre01.g037000, Cre01.g037050	no	yes	n/a	no	No ribo-seq reads,4bp indel deletion in the coding sequence. probably not a real gene but other may be a polycistronic pair
Cre01.g037050		Third gene in an obligatory polycistronic transcript with Cre01.g037000, Cre01.g800094	yes	no	yes	yes	More likely to be a bicistronic locus with only Cre01.g037050 rather than a tricistronic locus
Cre01.g050300		First gene in an obligatory polycistronic transcript with Cre01.g050316	yes	yes (10bp)	n/a	no	First exon has very few ribosome footprints and has a large deletion. Does not look like a real gene and may just be an extension of 5' UTR or something
Cre01.g050316		Second gene in an obligatory polycistronic transcript with Cre01.g050300	yes	no	n/a	no	with Cre01.g050300
Cre02.g074400		Second gene in an obligatory polycistronic transcript with Cre02.g074437	no	no	no	no	First ORF has a framshift at the stop site, 2nd has no riboseq reads and is not conserved
Cre02.g074437		First gene in an obligatory polycistronic transcript with Cre02.g074400	yes	no	yes	no	First ORF has a framshift at the stop site, 2nd has no riboseq reads and is not conserved
Cre02.g088950		Second gene in an obligatory polycistronic transcript with Cre02.g089000	yes	no	yes	yes
Cre02.g089000		First gene in an obligatory polycistronic transcript with Cre02.g088950	yes	no	yes	yes
Cre02.g091845		First gene in an obligatory polycistronic transcript with Cre02.g091850	yes	no	yes	yes
Cre02.g091850		Second gene in an obligatory polycistronic transcript with Cre02.g091845	yes	no	yes	yes
Cre02.g095250		First gene in an obligatory polycistronic transcript with Cre02.g095294	yes	no	no	no
Cre02.g095294		Second gene in an obligatory polycistronic transcript with Cre02.g095250	yes	no	yes	no	Stop codon is not conserved, although the 2nd ORF is heavily conserved
Cre02.g099500	CVL1	Second gene in an obligatory polycistronic transcript with Cre02.g099495	yes	no	yes	yes	Each gene has its own independent chromatin methylation peaks
Cre02.g099495		First gene in an obligatory polycistronic transcript with Cre02.g099500	yes	mo	yes	yes	Each gene has its own independent chromatin methylation peaks
Cre02.g111105		First gene in an obligatory polycistronic transcript with Cre02.g111108	yes	yes	yes	yes
Cre02.g111108		Second gene in an obligatory polycistronic transcript with Cre02.g111105	yes	yes	yes	yes
Cre09.g389902		First gene in an obligatory polycistronic transcript with Cre09.g389901	no	no	no	no	no riboseq data
Cre09.g389901		Second gene in an obligatory polycistronic transcript with Cre09.g389902	no	yes	no	no	2nd ORF deleted in the field isolates
Cre02.g143861		Third gene in an obligatory polycistronic transcript with Cre02.g143858, Cre02.g143850	yes	yes	n/a	no
Cre02.g143858		Second gene in an obligatory polycistronic transcript with Cre02.g143850, Cre02.g143861	no	yes	n/a	no	ORF has no ribo-seq and completely absent in field isolates
Cre02.g143850		First gene in an obligatory polycistronic transcript with Cre02.g143858, Cre02.g143861	yes	yes	n/a	no
Cre03.g152400		Second gene in an obligatory polycistronic transcript with Cre03.g152425	yes	no	yes	yes
Cre03.g152425		First gene in an obligatory polycistronic transcript with Cre03.g152400	yes	no	yes	yes
Cre03.g152500		Second gene in an obligatory polycistronic transcript with Cre03.g152505	yes	no	yes	yes
Cre03.g152505		First gene in an obligatory polycistronic transcript with Cre03.g152500	yes	no	yes	yes	Very small 5' UTR
Cre03.g155500		First gene in an obligatory polycistronic transcript with Cre03.g155501	yes	no	yes	yes
Cre03.g155501		Second gene in an obligatory polycistronic transcript with Cre03.g155500	yes	no	yes	yes
Cre03.g158600		Second gene in an obligatory polycistronic transcript with Cre03.g158595 and a facultative polycicstronic transcript with Cre03.g158650	yes	no	yes	yes
Cre03.g158595		First gene in an obligatory polycistronic transcript with Cre03.g158600 and a facultative polycicstronic transcript with Cre03.g158650	yes	no	yes	yes	very small 5' UTR
Cre03.g181576		Second gene in an obligatory polycistronic transcript with Cre03.g181600	no	yes	n/a	no	exon gap with large deletion
Cre03.g181600		First gene in an obligatory polycistronic transcript with Cre03.g181576	yes	no	n/a	no	exon gap with large deletion
Cre04.g219796		First gene in an obligatory polycistronic transcript with Cre04.g219800	yes	yes	n/a	no	no ribo seq data & exon gap
Cre04.g219800		Second gene in an obligatory polycistronic transcript with Cre04.g219796	no	yes	n/a	no	no ribo seq data & exon gap
Cre04.g226800		First gene in an obligatory polycistronic transcript with Cre04.g226811	yes	yes	n/a	no	no ribo seq data & exon gap
Cre04.g226811		Second gene in an obligatory polycistronic transcript with Cre04.g226800	no	yes	n/a	no	no ribo seq data & exon gap
Cre04.g227200		First gene in an obligatory polycistronic transcript with Cre04.g227205	yes	yes	n/a	no	no ribo seq reads and frameshift insertion on ORF1
Cre04.g227205		Second gene in an obligatory polycistronic transcript with Cre04.g227200	no	yes	n/a	no	no ribo seq reads and frameshift insertion on ORF2
Cre06.g800587		Second gene in an obligatory polycistronic transcript with Cre06.g249555	no	yes	n/a	no	no ribo seq reads and non conserved stops
Cre06.g249555		First gene in an obligatory polycistronic transcript with Cre06.g800587	yes	no	n/a	no
Cre06.g276350		Second gene in an obligatory polycistronic transcript with Cre06.g276371	yes	no	yes	no
Cre06.g276371		First gene in an obligatory polycistronic transcript with Cre06.g276350	yes	no	yes	no
Cre06.g278242	SDHAF3	Second gene in an obligatory polycistronic transcript with Cre06.g278345	yes	no	yes	yes
Cre06.g278345	TOM9	First gene in an obligatory polycistronic transcript with Cre06.g278242	yes	no	yes	yes
Cre06.g279950		Second gene in an obligatory polycistronic transcript with Cre06.g279976	yes	no	yes	yes
Cre06.g279976		First gene in an obligatory polycistronic transcript with Cre06.g279950	yes	no	yes	yes
Cre06.g800694		Second gene in an obligatory polycistronic transcript with Cre06.g281300 and a facultative polycicstronic transcript with Cre06.g281286	no	yes	n/a	no	no ribo seq reads and large insertions in the genome
Cre06.g281300		First gene in an obligatory polycistronic transcript with Cre06.g800694 and a facultative polycicstronic transcript with Cre06.g281286	yes	no	n/a	no
Cre06.g300144		Second gene in an obligatory polycistronic transcript with Cre06.g300150	No	Yes	n/a	No	most likely a pseudogene, indels of 4 bp (out of frame) in coding region . Non conserved stop codon in 300150
Cre06.g300150		First gene in an obligatory polycistronic transcript with Cre06.g300144	Yes	No	n/a	No	Misannotated, nonconserved Stop codon in 300150
Cre06.g300326		Second gene in an obligatory polycistronic transcript with Cre06.g300350	No	Yes	n/a	No	Misannotated, non conserved stop codon in 3000350, most likely a pseudogene
Cre06.g300350		First gene in an obligatory polycistronic transcript with Cre06.g300326	Yes	No	n/a	No	Misannotated with Cre06.g300326
Cre06.g307012		First gene in an obligatory polycistronic transcript with Cre06.g307075	yes	no	n/a	No	Non-conserved stop and start codons for ORF2, no ribo-seq reads
Cre06.g307075		Second gene in an obligatory polycistronic transcript with Cre06.g307012	no	no	n/a	No
Cre06.g310276		Second gene in an obligatory polycistronic transcript with Cre06.g310300	yes	n/a	n/a	No	not conserved in any of the field strains
Cre06.g310300		First gene in an obligatory polycistronic transcript with Cre06.g310276	yes	n/a	n/a	No	not conserved in any of the field strains
Cre07.g312495		Second gene in an obligatory polycistronic transcript with Cre07.g312500	yes	yes	no	No	no ribo seq reads and no conserved stop and start codons
Cre07.g312500		First gene in an obligatory polycistronic transcript with Cre07.g312495	yes	yes	no	No
Cre07.g317400		Third gene in an obligatory polycistronic transcript with Cre07.g317421, Cre07.g317438	no	n/a	n/a	no	missing in both of the field strains
Cre07.g317421		Second gene in an obligatory polycistronic transcript with Cre07.g317400, Cre07.g317438	no	n/a	n/a	no	missing in both of the field strains
Cre07.g317438		First gene in an obligatory polycistronic transcript with Cre07.g317421, Cre07.g317400	yes	n/a	n/a	no	missing in both of the field strains
Cre07.g319226		First gene in an obligatory polycistronic transcript with Cre07.g319250	yes	yes	yes	no
Cre07.g319250		Second gene in an obligatory polycistronic transcript with Cre07.g319226	no	yes	no	no	large deletions in the exons and non conserved stop and start codons
Cre07.g332250		First gene in an obligatory polycistronic transcript with Cre07.g332275	yes	yes	no	no
Cre07.g332275		Second gene in an obligatory polycistronic transcript with Cre07.g332250	no	yes	no	no	no ribo seq reads and frameshift insertion at the start of the ORF
Cre07.g800811		Third gene in an obligatory polycistronic transcript with Cre07.g335350, Cre07.g335355	no	no	n/a	no	Gene absent from both of the field isolates
Cre07.g335350		Second gene in an obligatory polycistronic transcript with Cre07.g335355, Cre07.g800811	yes	yes	n/a	no	Frameshift mutation in the ORF
Cre07.g335355		First gene in an obligatory polycistronic transcript with Cre07.g335350, Cre07.g800811	yes	yes	n/a	no	Frameshift mutation in the ORF
Cre07.g337505		Second gene in an obligatory polycistronic transcript with Cre07.g337516	no	yes	no	no	Transposons inserted into the gene
Cre07.g337516	CGL75	First gene in an obligatory polycistronic transcript with Cre07.g337505	yes	yes	no	no	only 1 read in the ribo seq
Cre07.g339550	FBB13	First gene in an obligatory polycistronic transcript with Cre07.g339554	yes	no	yes	yes
Cre07.g339554		Second gene in an obligatory polycistronic transcript with Cre07.g339550	yes	no	yes	yes
Cre08.g363695		First gene in an obligatory polycistronic transcript with Cre08.g363600	yes	no	yes	yes
Cre08.g363600		Second gene in an obligatory polycistronic transcript with Cre08.g363695	yes	no	yes	yes
Cre09.g404550		Second gene in an obligatory polycistronic transcript with Cre09.g404552	no	yes	no	no	no ribo-seq reads, frequent indells found in the field isolates
Cre09.g404552		First gene in an obligatory polycistronic transcript with Cre09.g404550	no	no	no	no
Cre09.g396475		Second gene in an obligatory polycistronic transcript with Cre09.g396485	yes	no	yes	yes
Cre09.g396485		First gene in an obligatory polycistronic transcript with Cre09.g396475	yes	no	yes	yes
Cre09.g401441		First gene in an obligatory polycistronic transcript with Cre09.g401404	yes	yes	no	no
Cre09.g401404		Second gene in an obligatory polycistronic transcript with Cre09.g401441	yes	yes	no	no	stop codon not conserved in the field isolates, not correctly annotated in the genome
Cre10.g443100		Second gene in an obligatory polycistronic transcript with Cre10.g443105	yes	no	yes	no
Cre10.g443105		First gene in an obligatory polycistronic transcript with Cre10.g443100	yes	yes	no	no	non conserved stop and start codon for ORF 1, maybe a psuedogene and just part of 1 gene?
Cre10.g444216		First gene in an obligatory polycistronic transcript with Cre10.g444183	no	yes	no	no
Cre10.g444183		Second gene in an obligatory polycistronic transcript with Cre10.g444216	no	yes	no	no	No Riboseq reads & indels in ORF 1
Cre10.g451300		Second gene in an obligatory polycistronic transcript with Cre10.g451350	yes	no	yes	yes
Cre10.g451350		First gene in an obligatory polycistronic transcript with Cre10.g451300	yes	no	yes	yes
Cre10.g456554		Second gene in an obligatory polycistronic transcript with Cre10.g456550	no	yes	n/a	no
Cre10.g456550		First gene in an obligatory polycistronic transcript with Cre10.g456554	yes	yes	n/a	no	large indel deletions in ORF 2
Cre10.g465950	CGL148	Second gene in an obligatory polycistronic transcript with Cre10.g466000	yes	no	yes	yes
Cre10.g466000		First gene in an obligatory polycistronic transcript with Cre10.g465950	yes	no	yes	yes
Cre11.g467645		Second gene in an obligatory polycistronic transcript with Cre11.g801245	yes	yes	yes	no	indel deletions in this gene that put it out of frame
Cre11.g801245		First gene in an obligatory polycistronic transcript with Cre11.g467645	yes	no	yes	no
Cre11.g467661		First gene in an obligatory polycistronic transcript with Cre11.g467662	yes	no	yes	no
Cre11.g467662		Second gene in an obligatory polycistronic transcript with Cre11.g467661	no	no	yes	no	Conserved in all aspects but no ribo seq readsa for ORF 2
Cre11.g475400		Second gene in an obligatory polycistronic transcript with Cre11.g475432	yes	no	yes	yes
Cre11.g475432		First gene in an obligatory polycistronic transcript with Cre11.g475400	yes	no	yes	yes
Cre12.g486851		First gene in an obligatory polycistronic transcript with Cre12.g486850	yes	no	yes	yes
Cre12.g486850		Second gene in an obligatory polycistronic transcript with Cre12.g486851	yes	no	yes	yes
Cre12.g499200		Second gene in an obligatory polycistronic transcript with Cre12.g499204	no	yes	no	no	2nd ORF absent from field isolates
Cre12.g499204		First gene in an obligatory polycistronic transcript with Cre12.g499200	no	yes	no	no
Cre12.g496650		Second gene in an obligatory polycistronic transcript with Cre12.g496645 and a facultative polycicstronic transcript with Cre12.g496700	yes	no	yes	yes
Cre12.g496645		First gene in an obligatory polycistronic transcript with Cre12.g496650 and a facultative polycicstronic transcript with Cre12.g496700	yes	no	yes	yes
Cre12.g513245		First gene in an obligatory polycistronic transcript with Cre12.g513254	yes	no	yes	yes
Cre12.g513254		Second gene in an obligatory polycistronic transcript with Cre12.g513245	yes	no	yes	yes
Cre12.g518645		First gene in an obligatory polycistronic transcript with Cre12.g518650	yes	no	yes	yes
Cre12.g518650		Second gene in an obligatory polycistronic transcript with Cre12.g518645	yes	no	yes	yes
Cre12.g520750		Second gene in an obligatory polycistronic transcript with Cre12.g520800	no	yes	yes	no	No ribo seq reads and small deletions within the coding sequence.
Cre12.g520800		First gene in an obligatory polycistronic transcript with Cre12.g520750	yes	no	yes	no
Cre12.g532314		Second gene in an obligatory polycistronic transcript with Cre12.g532327	yes	no	yes	no
Cre12.g532327		First gene in an obligatory polycistronic transcript with Cre12.g532314	yes	no	yes	no
Cre12.g532867		First gene in an obligatory polycistronic transcript with Cre12.g532900	yes	yes	n/a	no	Missing from field isolates
Cre12.g532900		Second gene in an obligatory polycistronic transcript with Cre12.g532867	no	yes	n/a	no	no ribo seq reads
Cre12.g534980		First gene in an obligatory polycistronic transcript with Cre12.g535019	no	yes	n/a	no	Missing from Field isolates
Cre12.g535019		Second gene in an obligatory polycistronic transcript with Cre12.g534980	no	yes	n/a	no	Missing from Field isolates
Cre12.g550553		Second gene in an obligatory polycistronic transcript with Cre12.g550500	no	yes	no	no	Both ORFs are absent in the field isolates
Cre12.g550500		First gene in an obligatory polycistronic transcript with Cre12.g550553	yes	yes	no	no
Cre12.g547750	SPCS1	Second gene in an obligatory polycistronic transcript with Cre12.g547734	yes	no	yes	yes
Cre12.g547734		First gene in an obligatory polycistronic transcript with Cre12.g547750	yes	no	yes	yes
Cre12.g546770		Second gene in an obligatory polycistronic transcript with Cre12.g546750	yes	no	yes	yes
Cre12.g546750		First gene in an obligatory polycistronic transcript with Cre12.g546770	yes	no	yes	yes
Cre12.g541211		First gene in an obligatory polycistronic transcript with Cre12.g541200	yes	no	yes	yes
Cre12.g541200		Second gene in an obligatory polycistronic transcript with Cre12.g541211	yes	no	yes	yes
Cre13.g563900		First gene in an obligatory polycistronic transcript with Cre13.g801509	yes	no	yes	yes
Cre13.g801509		Second gene in an obligatory polycistronic transcript with Cre13.g563900	no	no	yes	yes
Cre13.g575333		First gene in an obligatory polycistronic transcript with Cre13.g575366	yes	no	yes	yes
Cre13.g575366		Second gene in an obligatory polycistronic transcript with Cre13.g575333	yes	no	yes	yes
Cre13.g587650		First gene in an obligatory polycistronic transcript with Cre13.g587700	yes	yes	no	no
Cre13.g587700		Second gene in an obligatory polycistronic transcript with Cre13.g587650	no	yes	no	no	2nd gene is missing in the field isolate strains
Cre13.g588386		Second gene in an obligatory polycistronic transcript with Cre13.g588405	yes	no	yes	yes
Cre13.g588405		First gene in an obligatory polycistronic transcript with Cre13.g588386	yes	no	yes	yes
Cre13.g588495		First gene in an obligatory polycistronic transcript with Cre13.g588501	yes	no	yes	yes
Cre13.g588501		Second gene in an obligatory polycistronic transcript with Cre13.g588495	yes	no	yes	yes
Cre13.g801586		First gene in an obligatory polycistronic transcript with Cre13.g801587	no	n/a	n/a	no
Cre13.g801587		Second gene in an obligatory polycistronic transcript with Cre13.g801586	no	n/a	n/a	no	Loci is not conserved and is completely absent from the ribo-seq dataset
Cre14.g615224		Second gene in an obligatory polycistronic transcript with Cre14.g615250	yes	yes	no	no	stop codon for 2nd ORF is not conserved
Cre14.g615250		First gene in an obligatory polycistronic transcript with Cre14.g615224	yes	yes	no	no
Cre14.g634100		First gene in an obligatory polycistronic transcript with Cre14.g634113	yes	yes	n/a	no
Cre14.g634113		Second gene in an obligatory polycistronic transcript with Cre14.g634100	no	n/a	n/a	no	completely missing from field isolates
Cre02.g141686		Second gene in an obligatory polycistronic transcript with Cre02.g141695	yes	yes	yes	no	indel puts it out of frame, stop codon not conserved
Cre02.g141695		First gene in an obligatory polycistronic transcript with Cre02.g141686	yes	no	yes	no	indel puts it out of frame, stop codon not conserved
Cre16.g691351		Second gene in an obligatory polycistronic transcript with Cre16.g691352	yes	no	yes	yes	High ribo-seq reads, very highly conserved
Cre16.g691352		First gene in an obligatory polycistronic transcript with Cre16.g691351	yes	no	yes	yes	High ribo-seq reads, very highly conserved
Cre16.g653250		First gene in an obligatory polycistronic transcript with Cre16.g653258	yes	yes	n/a	no	Completely missing in a field isolate, exons have indels
Cre16.g653258		Second gene in an obligatory polycistronic transcript with Cre16.g653250	yes	yes	n/a	no	Completely missing in a field isolate, exons have indels
Cre16.g653700		Second gene in an obligatory polycistronic transcript with Cre16.g653705	yes	no	yes	yes	Looks like it may be a mislabeled isoform (exon skipping) but worth keeping for now
Cre16.g653705		First gene in an obligatory polycistronic transcript with Cre16.g653700	yes	no	yes	yes	Looks like it may be a mislabeled isoform (exon skipping) but worth keeping for now
Cre16.g658245		Second gene in an obligatory polycistronic transcript with Cre16.g658250	no	yes	n/a	no	Huge deletions in the exons of both ORFs
Cre16.g658250		First gene in an obligatory polycistronic transcript with Cre16.g658245	no	yes	n/a	no	Huge deletions in the exons of both ORFs
Cre16.g658700	FAP376	First gene in an obligatory polycistronic transcript with Cre16.g658725	yes	no	yes	yes
Cre16.g658725		Second gene in an obligatory polycistronic transcript with Cre16.g658700	yes	no	yes	yes
Cre16.g668451		First gene in an obligatory polycistronic transcript with Cre16.g668450	yes	yes		no	Huge deletions in the exons of both ORFs
Cre16.g668450		Second gene in an obligatory polycistronic transcript with Cre16.g668451	yes	yes		no	Huge deletions in the exons of both ORFs
Cre16.g687550	CGL99	Second gene in an obligatory polycistronic transcript with Cre16.g687545	yes	no	yes	yes	looks very similar to the Rex and Tom22, my assumption is because they both have very small 5' UTRs
Cre16.g687545		First gene in an obligatory polycistronic transcript with Cre16.g687550	yes	no	yes	yes	looks very similar to the Rex and Tom22, my assumption is because they both have very small 5' UTRs
Cre16.g684945		Second gene in an obligatory polycistronic transcript with Cre16.g684950	no	no	n/a	no	no ribo-seq data and non-conserved stop and start codons
Cre16.g684950	MRPL63	First gene in an obligatory polycistronic transcript with Cre16.g684945	no		n/a	no	frame shifted in field strains
Cre16.g801974		First gene in an obligatory polycistronic transcript with Cre16.g801975, Cre16.g681250	no	no	no	no	no ribo-seq reads for any of the 3, non conserved stop and start codons
Cre16.g801975		Second gene in an obligatory polycistronic transcript with Cre16.g801974, Cre16.g681250	no	no	no	no	see above
Cre16.g681250		Third gene in an obligatory polycistronic transcript with Cre16.g801974, Cre16.g801975	no	no	no	no	see above
Cre16.g683483	REX1B	Second gene in an obligatory polycistronic transcript with Cre16.g683495	yes	no	yes	yes
Cre16.g683495	REX1S	First gene in an obligatory polycistronic transcript with Cre16.g683483	yes	no	yes	yes
Cre17.g701800		First gene in an obligatory polycistronic transcript with Cre17.g701809	yes	yes	n/a	no	deletions in the inter-ORF region
Cre17.g701809		Second gene in an obligatory polycistronic transcript with Cre17.g701800	no	no	n/a	no	no ribo-seq reads
Cre17.g715400		First gene in an obligatory polycistronic transcript with Cre17.g715421	no	yes	n/a	no	with Cre17.g715421
Cre17.g715421		Second gene in an obligatory polycistronic transcript with Cre17.g715400	yes	no	yes	no	Large even numbered insertions and deletions within the inter-ORF
Cre17.g727326		Second gene in an obligatory polycistronic transcript with Cre17.g727335	yes	yes	yes	yes	Large Inter-ORF between these pair, about equal amounts of ribo seq data for each ORF.
Cre17.g727335		First gene in an obligatory polycistronic transcript with Cre17.g727326	yes	yes	yes	yes	with Cre17.g727326
Cre17.g742132		Second gene in an obligatory polycistronic transcript with Cre17.g742150	no	yes	n/a	no	8 bp deletion in the ORF, looks like a pseudogene
Cre17.g742150		First gene in an obligatory polycistronic transcript with Cre17.g742132	yes	no	yes	no	with Cre17.g742132
