## Supplemental Dataset S02 for "Leaky ribosomal scanning enables tunable translation of bicistronic ORFs in green algae"

### Sheet: Legend
Supplementary dataset S02
This excel file contains the data for all conserved bicistronic loci as described in figure 1. For each pair of hits in each species with a high scoring pair, the protein ID (or "unannotated" for putative proteins encoded by unannotated ORFs), the coordinates of the gene encoding that protein in the corresponding genome assembly, the BIT score of the match, supporting evidence (either colinear OR…

### Sheet: Chla. reinhardtii Conservations
Bicistronic Loci in UTEX250 (query sequences)			Volvox carteri (Vca)					Dunaliella salina (Dsa)					Chromochloris zofingiensis (Czo)					Coccomyxa subellipsoidea (Csu)					Ostreococcus lucimarinus (Olu)					Micromonas pusilla (Mpu)
Gene/Protein IDs		Coordinates	Protein ID	Coordinates	Bit Score	Evidence	Search Method	Protein ID	Coordinates	Bit Score	Evidence	Search Method	Protein ID	Coordinates	Bit Score	Evidence	Search Method	Protein ID	Coordinates	Bit Score	Evidence	Search Method	Protein ID	Coordinates	Bit Score	Evidence	Search Method	Protein ID	Coordinates	Bit Score	Evidence	Search Method
Cre01.g039600	Cre01.g800097	chromosome_01:5554024..5563271 forward / chromosome_01:5553497..5554738 forward	Vocar.0001s0814.1.p / Vocar.0001s0815.1.p	scaffold_1:6278092..6278592 forward / scaffold_1:6278686..6286357 forward	124.405, 157.147	EST	BLASTP	Dusal.0084s00009.1.p / Dusal.0084s00006.1.p	scaffold84:106339..109161 reverse / scaffold84:65336..89761 reverse	72.0182 / 103.219	colinear	BLASTP	unannotated / Cz06g20090.t1	chr06:2021231..2021554 (+ strand) / chr06:2021720..2028571 forward	88.5817 / 103.99	IsoSeq	TBLASTN / BLASTP
Cre01.g800042	Cre01.g013200.t1.2.v5.5	chromosome_1:2395652-2396095 forward / chromosome_1:2396096-2397184 forward	unannotated / Vocar.0001s1710.1.v2.1	scaffold_1:13155907-13155975 forward / scaffold_1:13156313-13156630 forward	37.7, 99.4	colinear	TBLASTN, DIAMOND
Cre01.g013750.t1.1.v5.5	Cre01.g013769.t1.2.v5.5	chromosome_1:2449868-2451236 reverse / chromosome_1:2451291-2452426 reverse	Vocar.0007s0262.1.v2.1 / unannotated	scaffold_7:2188375-2192779 reverse / scaffold_7:2191630-2191725 reverse	252, 62.4	EST (enm001201m.jpa5.124756; asmbl_1458.Volvoxv21pasa_pasa6)	BLASTP, TBLASTN	Dusal.0981s00002.1.v1.0 / Dusal.0981s00001.1.v1.0	scaffold981:2167-16405 forward / scaffold981:149-2088 forward	50.8, 50.1	EST (asmbl_2711.Dunaliellav10_pasa4)	BLASTP
Cre02.g088950.t1.2.v5.5	Cre02.g089000.t1.1.v5.5	chromosome_2:2080910-2083065 reverse / chromosome_2:2083120-2083675 reverse	Vocar.0001s1233.1.v2.1 / unannotated	scaffold_1:9501756-9504355 reverse / scaffold_1:9504111-9504278 reverse	305 / 61.2	EST (asmbl_2247.Volvoxv21pasa_pasa0; enm005310m.jpa5.124752)	BLASTP / TBLASTN	Dusal.0548s00006.1.v1.0 / unannotated	scaffold548:165657-175229 forward / scaffold548:165692-165787 forward	79, 45.1	EST (asmbl_433.Dunaliellav10_pasa2)	BLASTP, TBLASTN	Cz06g04120.t1 / Cz06g04130.t1	chr06:443659-445918 reverse / chr06:445919-446609 reverse	64.3, 70.5	IsoSeq	BLASTP											164392.3.0.228 / 53429.3.0.228	scaffold_15:219217-220410 forward / scaffold_15:218761-219042 forward	35.8, 47.8	colinear	BLASTP
Cre02.g091845.t1.1.v5.5	Cre02.g091850.t1.2.v5.5	chromosome_2:2454045-2454800 forward / chromosome_2:2454801-2457549 forward	unannotated / Vocar.0001s1161.1.v2.1	scaffold_1:9007804-9007869 forward / scaffold_1:9007106-9014828 forward	37 / 478	EST (asmbl_2105.Volvoxv21pasa_pasa0)	TBLASTN / BLASTP
Cre03.g152500.t1.1.v5.5	Cre03.g152505.t1.1.v5.5	chromosome_3:1577873-1582607 reverse / chromosome_3:1582608-1583038 reverse	Vocar.0019s0174.1.v2.1 / unannotated	scaffold_19:1633412-1640100 reverse / scaffold_19:1639857-1640117 reverse	294 / 133	EST (asmbl_355.Volvoxv21pasa_pasa10)	BLASTP / TBLASTN
Cre03.g155500.t1.1.v5.5	Cre03.g155501.t1.2.v5.5	chromosome_3:1940447-1941167 forward / chromosome_3:1941168-1943880 forward	unannotated / Vocar.0019s0006.1.v2.1	scaffold_19:86581-86850 forward / scaffold_19:86418-90259 forward	48.9 / 292	EST (asmbl_16.Volvoxv21pasa_pasa10)	TBLASTN / BLASTP
Cre03.g158595.t1.1.v5.5	Cre03.g158600.t1.1.v5.5	chromosome_3:2365753-2366058 forward / chromosome_3:2366059-2369156 forward	unannotated / Vocar.0014s0020.1.v2.1	scaffold_14:173089-173184 forward / scaffold_14:173364-176738 forward	36.6 / 358	EST (asmbl_1268.Volvoxv21pasa_pasa8)	TBLASTN / DIAMOND	unannotated / Dusal.0004s00067.1.v1.0	scaffold4:1237267-1237380 reverse / scaffold4:1226510-1237406 reverse	39.6, 197.2	EST (asmbl_2057.Dunaliellav10_pasa0)	TBLASTN, BLASTP
Cre06.g278242.t1.1.v5.5	Cre06.g278345.t1.1.v5.5	chromosome_6:4228949-4230196 reverse / chromosome_6:4230197-4230626 reverse	Vocar.0002s0295.1.v2.1 / Vocar.0002s0296.1.v2.1	scaffold_2:2347533-2347889 reverse / scaffold_2:2347945-2349909 reverse	139 / 82.8	colinear	DIAMOND	Dusal.0238s00014.1.v1.0 / Dusal.0238s00013.1.v1.0	scaffold238:226675-233600 forward / scaffold238:226409-226633 forward	93.6, 69.3	EST (asmbl_499.Dunaliellav10_pasa11)	DIAMOND	Cz13g11090.t1 / Cz13g11085.t1	chr13:1124461-1125507 forward / chr13:1124164-1124460 forward	77, 68.9	IsoSeq	BLASTP	47103.2.0.227 / 47103.2.0.227 scaffold_6:1010751-1011949 reverse 84 EST (asmbl_584.algaecsc169v2pasa_pasa2) BLASTP unannotated scaffold_6:1011680-1011844 reverse 41.2 TBLASTN	scaffold_6:1010751-1011949 reverse / scaffold_6:1011680-1011844 reverse	84, 41.2	EST (asmbl_584.algaecsc169v2pasa_pasa2)	BLASTP, TBLASTN	92416.2.0.231 / 30510.2.0.231	Chr_3:306481-306825 reverse / Chr_3:306953-307207 reverse	82.4 / 61.6	colinear	BLASTP
Cre07.g339550.t1.1.v5.5	Cre07.g339554.t1.2.v5.5	chromosome_7:3956018-3956689 forward / chromosome_7:3956738-3961830 forward	Vocar.0005s0020.1.v2.1 / Vocar.0005s0021.1.v2.1	scaffold_5:185968-186418 forward / scaffold_5:186538-190736 forward	153 / 788	EST (asmbl_985.Volvoxv21pasa_pasa5)	DIAMOND	Dusal.0021s00023.1.v1.0 / Dusal.0021s00024.1.v1.0	scaffold21:489704-494065 forward / scaffold21:494143-519799 forward	97.4, 427	EST (asmbl_1707.Dunaliellav10_pasa0)	DIAMOND	Cz09g32040.t1 / Cz09g32050.t1	chr09:3212335-3213049 forward / chr09:3213223-3216793 forward	99.4, 557	IsoSeq	BLASTP
Cre08.g363695.t1.1.v5.5	Cre08.g363600.t1.2.v5.5	chromosome_8:1282743-1283531 forward / chromosome_8:1283532-1287584 forward											Cz07g29145.t1 / Cz07g29150.t1	chr07:2943566-2944574 forward / chr07:2944575-2946752 forward	76.3, 281	IsoSeq	DIAMOND	67899.2.0.227 / unannotated	scaffold_19:1057439-1057606 reverse / scaffold_19:1055224-1057956 reverse	212, 48.9	EST (asmbl_490.algaecsc169v2pasa_pasa5)	BLASTP, TBLASTN
Cre10.g451300.t1.1.v5.5	Cre10.g451350.t1.1.v5.5	chromosome_10:4366435-4372021 reverse / chromosome_10:4372076-4372871 reverse	Vocar.0019s0142.1.v2.1 / unannotated	scaffold_19:1371204-1371356 forward / scaffold_19:1366899-1367018 forward	227, 61.6	EST (asmbl_288.Volvoxv21pasa_pasa10)	BLASTP / TBLASTN
Cre10.g465950.t1.2.v5.5	Cre10.g466000.t1.2.v5.5	chromosome_10:6433023-6434822 reverse / chromosome_10:6434877-6435932 reverse	Vocar.0029s0105.1.v2.1 / Vocar.0029s0106.1.v2.1	scaffold_29:932016-934944 reverse / scaffold_29:935010-936196 reverse	133, 126	EST (asmbl_2351.Volvoxv21pasa_pasa11)	DIAMOND	Dusal.0057s00032.1.v1.0 / Dusal.0057s00031.1.v1.0	scaffold57:642713-658160 forward / scaffold57:641301-642770 forward	123, 82.4	IsoSeq	BLASTP	Cz08g20060.t1 / Cz08g20065.t1	chr08:2012571-2013953 reverse / chr08:2013954-2015008 reverse	113, 98.6	IsoSeq	DIAMOND						31421.2.0.231 / unannotated	Chr_4:850909-851094 reverse / Chr_4:851632-851811 reverse	55.8 / 37.7	colinear	BLASTP / TBLASTN	159154.3.0.228 / 188162.3.0.228	scaffold_8:639414-639599 reverse / scaffold_8:640171-640582 reverse	58.9 / 50.8	colinear	BLASTP
Cre12.g496650.t1.2.v5.5	Cre12.g496645.t1.1.v5.5	chromosome_12:3419316-3420805 reverse / chromosome_12:3420806-3421411 reverse	Vocar.0006s0392.1.v2.1 / unannotated	scaffold_6:3475194-3477397 reverse / scaffold_6:3477102-3477179 reverse	337 / 33.5	EST (asmbl_789.Volvoxv21pasa_pasa6)	BLASTP / TBLASTN
Cre12.g513245.t1.1.v5.5	Cre12.g513254.t1.2.v5.5	chromosome_12:3525926-3526468 forward / chromosome_12:3526469-3530790 forward	unannotated / Vocar.0006s0396.1.v2.1	scaffold_6:3491130-3491234 forward / scaffold_6:3491072-3497158 forward	51.2 / 415	EST (asmbl_793.Volvoxv21pasa_pasa6)	TBLASTN / BLASTP
Cre12.g518645.t1.1.v5.5	Cre12.g518650.t1.2.v5.5	chromosome_12:4200127-4200931 forward / chromosome_12:4200932-4202498 forward	unannotated / Vocar.0006s0362.1.v2.1	scaffold_6:3263884-3264378 forward / scaffold_6:3263657-3266660 forward	88.2 / 572	EST (asmbl_749.Volvoxv21pasa_pasa6)	TBLASTN / BLASTP	Dusal.0098s00021.1.v1.0 / Dusal.0098s00022.1.v1.0	scaffold98:334209-334972 forward / scaffold98:334978-345403 forward	91.7, 398	IsoSeq	DIAMOND	Cz02g12225.t1 / Cz02g12220.t1	chr02:1279644-1280302 reverse / chr02:1277687-1279643 reverse	56.2, 382	IsoSeq	BLASTP
Cre12.g547750.t1.2.v5.5	Cre12.g547734.t1.2.v5.5	chromosome_12:8517758-8522543 reverse / chromosome_12:8522598-8523891 reverse	Vocar.0007s0198.1.v2.1 / Vocar.0007s0197.1.v2.1	scaffold_7:1738265-1746125 forward / scaffold_7:1734436-1738229 forward	364, 169	EST (asmbl_1357.Volvoxv21pasa_pasa6)	DIAMOND					DIAMOND	Cz10g24080.t1 / Cz10g24080.t1	chr10:2426299-2430413 forward / chr10:2424087-2426298 forward	298, 115	IsoSeq	DIAMOND
Cre13.g575333.t1.1.v5.5	Cre13.g575366.t1.1.v5.5	chromosome_13:1850658-1851989 forward / chromosome_13:1852038-1854655 forward	Vocar.0001s0219.1.v2.1 / unannotated	scaffold_1:1640362-1642129 reverse / scaffold_1:1639752-1639844 reverse	299, 56.2	EST (asmbl_379.Volvoxv21pasa_pasa0)	DIAMOND / TBLASTN						Cz08g15180.t1 / Cz08g15170.t1	chr08:1550369-1551693 reverse / chr08:1548503-1550088 reverse	172, 69.7	IsoSeq	DIAMOND
Cre16.g683483.t1.1.v5.5	Cre16.g683495.t1.1.v5.5	chromosome_16:7282587-7285154 reverse / chromosome_16:7285155-7285589 reverse	Vocar.0052s0011.1.v2.1 / unannotated	scaffold_52:226870-231564 reverse / scaffold_52:231121-231264 reverse	145, 82	EST (asmbl_2434.Volvoxv21pasa_pasa2)	BLASTP, TBLASTN						Cz12g12030.t1 / Cz12g12040.t1	chr12:1206720-1207899 reverse / chr12:1207900-1208681 reverse	111, 47	IsoSeq	BLASTP	46856.2.0.227 / unannotated	scaffold_5:982788-985017 reverse / scaffold_5:984588-984761 reverse	99.4 / 38.5	EST (asmbl_132.algaecsc169v2pasa_pasa2)	BLASTP
Cre16.g653700.t1.1.v5.5	Cre16.g653705.t1.1.v5.5	chromosome_16:1568056-1577836 reverse / chromosome_16:1577998-1578823 reverse	Vocar.0001s0814.1.p / Vocar.0001s0815.1.p	scaffold_1:6278092..6278592 forward / scaffold_1:6278686..6286357 forward	124.405, 157.147	EST	BLASTP						Cz03g35260.t1 / Cz03g35250.t1	chr03:3578169-3585723 forward / chr03:3577137-3578168 forward	546, 82.4	IsoSeq	DIAMOND
CDC26 (unannotated)	Cre16.g662200	chromosome_16:2758611..2762606 forward	unannotated / Vocar.0041s0028.1	scaffold_41 scaffold_41:288642..288698 (- strand) / scaffold_41:285373..288698 reverse	38.5058 / 298	EST	BLASTP	Dusal.0071s00019.1.v1.0 / Dusal.0071s00018.1.v1.0	scaffold71:505769-527806 forward / scaffold71:439139-505461 forward	275 / 77	colinear	DIAMOND																Cre16.g662200_4532.1.v6.1	2,755,843 -> 2,758,657	51.217	cdc26 unannotaed but present	TBLASTN, manual

### Sheet: A. protothecoides Conservation
Bicistronic Loci in UTEX250 (query sequences)				Prototheca Cutis					Chlorella Sorokiniana					Chlorella Vulgaris					Nannochloris dessicata					Coccomyxia					Chlamydomonas reinhardtii
Gene/Protein IDs		Coordinates	Notes	Protein ID	Coordinates	Bit Score	Evidence	Search Method	Protein ID	Coordinates	Bit Score	Evidence	Search Method	Protein ID	Coordinates	Bit Score	Evidence	Search Method	Protein ID	Coordinates	Bit Score	Evidence	Search Method	Transcript ID	Coordinates	Bit Score	Evidence	Search Method	Protein ID	Coordinates	Bit Score	Evidence	Search Method
UTEX250_A01.00225.1	UTEX250_A01.00220.1	A01. 104,346 -> 103,484 / 103,431 -> 100,618	RPC1	g3024.t1	58,690 -> 56,141, 59,753 -> 58,949	93.2041, 63.929	Colinear (adjacent)	TBLASTN	7861, mRNA_7861	1,548,079 -> 1,550,172	115.161		TBLASTN	KAI3423902.1 / KAI3423903.1	416,125 -> 414,595 / 414,474 -> 410,890	38.5, 63.5	Colinear (adjacent)	TBLASTN
UTEX250_A01.01015.1	UTEX250_A01.01010.1	A01. 605,577 -> 606,089 / 605,519 -> 607,851												KAI3430568.1 / KAI3430567.1	1,214,960 -> 1,214,456 / 1,214,432 -> 1,205,155		Colinear (adjacent)	TBLASTN
UTEX250_A02.02855.1	UTEX250_A02.02850.1	A02. 789,270 -> 789,868 / 789,911 -> 791,206		g106	193,799 -> 197,076,(617,366 -> 617,413)	64.699,32.728	Colinear (adjacent)	TBLASTN
UTEX250_A02.03190.1	UTEX250_A02.03185.1	A02. 968,951 -> 968,459 / 968,995 -> 966,965	DPM3	g642, unannotated	515,870 -> 517,037, 515,281 -> 515,577	191.815,43.899	Colinear (adjacent)	TBLASTN											3008 / 3009	673,276 -> 672,236 / 673,816 -> 673,709, 673,518 -> 673,357	187.963, 35.039	colinear (adjacent)	TBLASTN
UTEX250_A03.04920.1	UTEX250_A03.04925.1	736,566 -> 734,640 / 735,706 -> 734,836
UTEX250_A03.05490.1	UTEX250_A03.05485.1	1,047,037 -> 1,047,990 / 1,047,017 -> 1,048,886		g2651, g2652	1,629,407 -> 1,630,639, 1,630,822 -> 1,631,428	69.322, 70.092	Colinear (adjacent)	TBLASTN
UTEX250_A04.07340.1	UTEX250_A04.07335.1	796,389 -> 797,356 / 796,373 -> 799,123		g3365, g3366	784,959 -> 783,829, 788,009 -> 785,008	330.102, 195.282	Colinear (adjacent)	TBLASTN	10194	1,546,560 -> 1,530,105	70.863, 63.159	PACBIO	TBLASTN	KAI3436587.1 / KAI3436588.1	749,999 -> 751,596 / 751,660 -> 754,717	74.329, 86.656	Colinear (adjacent)	TBLASTN	1155 / 1156	466,893 -> 468,134 / 466,000 -> 466,794	275.2789, 253.447	colinear (adjacent)	TBLASTN	CDS_4132	624,471 -> 630,748	72.789, 64.314	Colinear (Same annotation)	TBLASTN
UTEX250_A04.08185.1	UTEX250_A04.08190.1	1,295,601 -> 1,293,735 / 1,294,968 -> 1,293,837		g1721	576,560 -> 577,932	42.358,55.455	Colinear (adjacent)	TBLASTN
UTEX250_A05.08770.1	UTEX250_A05.08765.1	A05. 139,231 -> 138,719 / 138,643 -> 138,259		g244	693,763 -> 692,927	63.159, 60.077	Colinear (adjacent)	TBLASTN						KAI3438902.1 / KAI3438901.1	889,980 -> 890,297 / 890,325 -> 890,779	56.61, 36.58	Colinear (adjacent)	TBLASTN						103,389, 1,256,267	1,618,938 -> 1,618,286 / 1,619,440 -> 1,616,084	51.217, 34.269	Colinear (adjacent)	TBLASTN
UTEX250_A05.08895.1	UTEX250_A05.08890.1	A05. 202,895 -> 203,486 / 202,843 -> 204,221	SMP10	g4756,g4757	229,183 -> 229,610, 229,638 -> 230,685	104.76, 102.449	Colinear (adjacent)	TBLASTN
UTEX250_A05.10110.1	UTEX250_A05.10105.1	857,086 -> 856,669 / 857,122 -> 855,559							7846	1,552,730 -> 1,555,391	37.735, 44.669	PACBIO	TBLASTN	KAI3433642.1	1,272,986 -> 1,270,004	45.825, 40.817	Colinear (adjacent)	TBLASTN											Cre01.g800066_4532.1.p / Cre01.g800066_4532.1.p			Iso-Seq	ORTHOFINDER
UTEX250_A05.10385.1	UTEX250_A05.10380.1	998,346 -> 998,913 / 998,292 -> 1,001,889		g4147	90,238 -> 86,992	386.341, 92.434	Colinear (adjacent)	TBLASTN						KAI3428109.1 / KAI3428108.1	753,405 -> 752,860 / 752,788 -> 748,224	102.064, 48.136	Colinear (adjacent)	TBLASTN	7107	1,230,759 -> 1,234,312 / 1,230,780 -> 1,231,031	484.567, 37.735	colinear (adjacent)	TBLASTN
UTEX250_A05.11130.1	UTEX250_A05.11125.1	1,432,682 -> 1,432,472 / 1,432,732 -> 1,431,288		g2954	240,996 -> 240,357, 241,088 -> 241,008	60.847, 34.269	Colinear (adjacent)	TBLASTN						unnanotated / KAI3436809.1	1,485,304 -> 1,485,378 / 1,485,402 -> 1,487,171	54.684, 30.417	Colinear (adjacent)	TBLASTN	1298 / unannotated	795,911 -> 796,273 / 795,690 -> 795,818	67.396, 32.343	colinear (adjacent)	TBLASTN						Cre16.g686950_4532.v6.1 / Cre16.g801965_4532.1.p			Iso-seq	ORTHOFINDER
UTEX250_A07.14805.1	UTEX250_A07.14800.1	60,732 -> 57,127 / 60,687 -> 60,138		g487	1,563,261 -> 1,565,607	34.269, 413.305	Colinear (adjacent)	TBLASTN	7623	290,407 -> 283,602	109.983, 67.781	PACBIO	TBLASTN						7314 / 7313	181,672 -> 183,612 /	362.073, 103.99	colinear (adjacent)	TBLASTN
UTEX250_A07.15155.1	UTEX250_A07.15150.1	243,836 -> 241,655 / 243,488 -> 241,655							4306	998,507 -> 1,006,628	45.054, 36.195	PACBIO	TBLASTN	KAI3429384.1 / KAI3429385.1	578,481 -> 581,968 / 582,673 -> 586,254	54.299, 35.039	Colinear (adjacent)	TBLASTN	5491	101,256 -> 95,125 /	73.559, 44.669	colinear (adjacent)	TBLASTN
UTEX250_A07.16050.1	UTEX250_A07.16045.1	726,060 -> 725,030 / 725,971 -> 725,513
UTEX250_A07.17585.1	UTEX250_A07.17580.1	1,540,679 -> 1,539,893 / 1,539,893 -> 1,533,715																											Cre01.g800097_4532.1.p / Cre01.g039600_4532.1.p			Iso-seq	ORTHOFINDER
UTEX250_A08.20290.1	UTEX250_A08.20285.1	1,149,347 -> 1,151,154 / 1,149,362 -> 1,150,355	CSL4	g1603,g1604	134,792 -> 135,817, 136,038 -> 136,646	118.627, 220.705	Colinear (adjacent)	TBLASTN	9880	2,701,956 -> 2,695,862	80.107,35.809	PACBIO	TBLASTN	KAI3428348.1 / KAI3428349.1	1,622,821 -> 1,621,811 / 1,621,679 -> 1,620,800	46.595, 117.087	Colinear (adjacent)	TBLASTN	6869 / 6868	734,395 -> 735,072 / 733,513 -> 734,216	77.796, 199.134	colinear (adjacent)	TBLASTN	mRNA_2171, mRNA_2172	1,449,622 -> 1,450,888 / 1,450,197 -> 1,452,404	41.202, 86.656	Colinear (adjacent)	TBLASTN
UTEX250_A08.21500.1	UTEX250_A08.21495.1	1,784,466 -> 1,784,954 / 1,784,776 -> 1,787,114	CPL20
UTEX250_A09.22680.1	UTEX250_A09.22675.1	467,902 -> 465,844 / 467,894 -> 467,103		g5304	1,209,201 -> 1,207,532	174.866, 67.011	Colinear (adjacent)	TBLASTN	1478	1,611,292 -> 1,613,964	77.411,38.891	PACBIO	TBLASTN
UTEX250_A09.23175.1	UTEX250_A09.23170.1	697,832 -> 698,172 / 697,832 -> 698,172		g3088	278,462 -> 277,215	67.396, 101.679,	Colinear (adjacent)	TBLASTN											unannotated	505,284 -> 505,072 / 2,175,371 -> 2,175,240	75.87, 50.062	colinear (adjacent)	TBLASTN
UTEX250_A10.26400.1	UTEX250_A10.26395.1	318,738 -> 320,750 / 318,915 -> 319,572	CMC2/COAC1	g4494	800,899 -> 799,183	134.806, 66.625	Colinear (adjacent)	TBLASTN	2317	1,460,136 -> 1,490,357	67.781, 36.965	PACBIO	TBLASTN	KAI3428634.1 / KAI3428635.1	2,534,323 -> 2,533,403 / 2,533,363 -> 2,531,945	61.233, 45.439	Colinear (adjacent)	TBLASTN	230 / unannotated	495,839 -> 494,928 / 496,242 -> 495,892	215.312, 74.715	colinear (adjacent)	TBLASTN	mRNA_7209, mRNA_7208	948,311 -> 947,903 / 948,391 -> 946,154	135.191, 50.062	Colinear (adjacent)	TBLASTN
UTEX250_A10.27780.1	UTEX250_A10.27775.1	1,045,270 -> 1,043,351 / 1,045,237 -> 1,044,846																	1441	1,103,319 -> 1,104,629 /	37.35, 33.498	colinear (adjacent)	TBLASTN
UTEX250_A10.27870.1	UTEX250_A10.27865.1	1,092,969 -> 1,095,582 / 1,093,013 -> 1,093,562		g3340, g3341	685,486 -> 686,193, 686,336 -> 688,363	136.732, 81.263	Colinear (adjacent)	TBLASTN						KAI3424755.1 / KAI3424756.1	2,254,047 -> 2,252,527 / 2,252,305 -> 2,249,489	72.789, 76.641	Colinear (adjacent)	TBLASTN	841 / 843	835,902 -> 837,557 / 830,580 -> 834,427	153.68, 57.381	colinear (adjacent)	TBLASTN	mRNA_8444	1,130,809 -> 1,134,438	115.931, 50.447	Colinear (same strand)	TBLASTN
UTEX250_A10.29675.1	UTEX250_A10.29670.1	2,146,100 -> 2,145,749 / 2,145,718 -> 2,144,027	CYN37						1551	2,017,923 -> 2,012,328	63.929, 5-.832	PACBIO	TBLASTN	unannotated / KAI3436520.1	489,261 -> 492,226 / 489,261 -> 492,226	38.891, 67.396	Colinear (adjacent)	TBLASTN	983	74,578 -> 72,915 /	155.992, 41.587	colinear (adjacent)	TBLASTN	unannotated, mRNA_4336	1,404,441 -> 1,404,367 / 1,404,126 -> 1,401,237	66.24, 31.572	Colinear (adjacent)	TBLASTN
UTEX250_A10.30135.1	UTEX250_A10.30130.1	2,413,662 -> 2,414,680 / 2,413,733 -> 2,414,057	TOM22/SDHAF	g2064, g2065	209,252 -> 209,622, 209,769 -> 210,137	114.005, 68.166	Colinear (adjacent)	TBLASTN	5304	685,820 -> 682,205	91.278, 48.521	PACBIO	TBLASTN	KAI3434401.1 / KAI3434402.1	161,568 -> 162,179 / 162,391 -> 162,891	50.447, 78.181	Colinear (adjacent)	TBLASTN	2176	180,876 -> 180,027	87.041, 74.715	colinear (adjacent)	TBLASTN	mRNA_4228, mRNA_4227	1,011,999 -> 1,011,614 / 1,011,987 -> 1,010,751)	88.967, 73.944	Colinear (adjacent)	TBLASTN	Cre06.g278345_4532.1.p / Cre06.g278345_4532.1.p			Iso-seq	ORTHOFINDER
UTEX250_A11.30960.1	UTEX250_A11.30955.1	400,298 -> 398,806 / 400,238 -> 399,905	REX1S/REX1B	g742, g743	845,864 -> 845,490, 845,408 -> 844,727	93.589, 44.284	Colinear (adjacent)	TBLASTN	8412	1,272,958 -> 1,269,203	43.128, 40.817	PACBIO	TBLASTN	KAI3434764.1 / KAI3434763.1	1,676,612 -> 1,676,105 / 1,676,048 -> 1,675,014	35.809	Colinear (adjacent)	TBLASTN											Cre16.g683483 / Cre16.g683495			Iso-seq	ORTHOFINDER
UTEX250_A11.31250.1	UTEX250_A11.31245.1	550,757 -> 547,017 / 550,692 -> 549,847	TGD3	g4761, unannotated	248,039 -> 248,128, 248,930 -> 251,128	49.677, 258.84	Colinear (adjacent)	TBLASTN	689	3,773,626 -> 3,765,721	75.485, 32.728	PACBIO	TBLASTN	KAI3432687.1 / KAI3432686.1	2,345,667 -> 2,344,788 / 2,344,708 -> 2,337,758	40.817, 72.789	Colinear (adjacent)	TBLASTN	6406	2,308,396 -> 2,306,411 /	469.544, 31.187	colinear (adjacent)	TBLASTN	mRNA_492, mRNA_493	2,045,473 -> 2,047,093 / 2,045,449 -> 2,050,616	84.73, 88.967	Colinear (adjacent)	TBLASTN
UTEX250_A11.32380.1	UTEX250_A11.32375.1	1,192,303 -> 1,195,410 / 1,192,493 -> 1,193,025
UTEX250_A11.33040.1	UTEX250_A11.33035.1	1,526,378 -> 1,527,808 / 1,526,395 -> 1,526,811		g3081, unannotated	246,771 -> 246,920, 247,231 -> 249,841	52.758, 78.181	Colinear (adjacent)	TBLASTN											3803 / unannotated	32,433 -> 31,951 /	85.885, 37.735	colinear (adjacent)	TBLASTN	mRNA_3423, 5' UTR	499,814 -> 501,935	33.498, 43.899	Colinear (same strand)	TBLASTN
UTEX250_A11.33685.1	UTEX250_A11.33690.1	1,906,990 -> 1,903,391 / 1,905,260 -> 1,903,567		g4942	859,063 -> 856,336	81.263, 129.028	Colinear (adjacent)	TBLASTN	1750	597,310 -> 602,413	83.959, 48.521	PACBIO	TBLASTN	KAI3426398.1 / KAI3426405.1	1,851,976 -> 1,853,424 / 1,834,820 -> 1,835,994	133.65, 58.151	Colinear (adjacent)	TBLASTN	8605	365,541 -> 366,575 /	151.754, 133.65	colinear (adjacent)	TBLASTN
UTEX250_A11.34125.1	UTEX250_A11.34120.1	2,155,394 -> 2,158,640 / 2,155,488 -> 2,156,043		g1796, g1797	852,596 -> 853,202, 853,383 -> 855,628	147.132, 40.047	Colinear (adjacent)	TBLASTN
UTEX250_A11.34585.1	UTEX250_A11.34580.1	2,391,825 -> 2,389,487 / 2,391,783 -> 2,391,266		g4801, unannotated	381,098 -> 380,994, 380,700 -> 379,473	41.973, 268.085	Colinear (adjacent)	TBLASTN	7025	842,355 -> 847,572	62.003, 47.751	PACBIO	TBLASTN	KAI3429625.1 / KAI3429626.1	1,438,316 -> 1,438,830 / 1,438,871 -> 1,441,582	45.439, 61.233	Colinear (adjacent)	TBLASTN	494 / unannotated	1,104,715 -> 1,103,591 / 1,105,003 -> 1,104,905	224.172, 49.291	colinear (adjacent)	TBLASTN
UTEX250_A12.35140.1	UTEX250_A12.35135.1	269,611 -> 271,536 / 269,757 -> 270,630	RPC17	g847	1,236,879 -> 1,238,592	66.24, 199.134	Colinear (adjacent)	TBLASTN	3985	539,468 -> 544,049	59.307, 53.529	PACBIO	TBLASTN	KAI3423871.1 / KAI3423872.1	288,072 -> 289,183 / 289,365 -> 291,305	55.069, 78.567	Colinear (adjacent)	TBLASTN	7760 / 7759	1,314,275 -> 1,314,934 / 1,313,553 -> 1,314,224	191.045, 48.906	colinear (adjacent)	TBLASTN
UTEX250_A12.35305.1	UTEX250_A12.35300.1	356,404 -> 358,345 / 356,550 -> 356,977	COX17	g2099	321,485 -> 321,378, 321,144 -> 319,813	150.984, 63.159	Colinear (adjacent)	TBLASTN	8873	572,965 -> 570,809	82.033, 55.069	PACBIO	TBLASTN	KAI3438246.1 / KAI3438247.1	2,956,365 -> 2,955,576 / 2,955,534 -> 2,954,097	91.663, 53.529	Colinear (adjacent)	TBLASTN	253 / unannotated	540,203 -> 541,009 / 539,734 -> 540,030	312.383, 62.388	colinear (adjacent)	TBLASTN
UTEX250_A12.36760.1	UTEX250_A12.36755.1	1,090,820 -> 1,089,078	CGL148	g2081	2,189,827 -> 2,188,455	121.324, 54.299	Colinear (adjacent)	TBLASTN	7700	754,765 -> 752,488	66.625, 50.447	PACBIO	TBLASTN	KAI3433768.1 / KAI3433766.1	1,708,709 -> 1,708,171 / 1,708,129 -> 1,706,809	48.906, 63.159	Colinear (adjacent)	TBLASTN	7500	659,725 -> 651,731	79.337, 70.092	colinear (adjacent)	TBLASTN						Cre10.g465950_4532.1.p / Cre10.g466000_4532.1.p			IsoSeq	ORTHOFINDER (ORF 2 orthology uncertain)
UTEX250_A12.36775.1	UTEX250_A12.36770.1	1,097,917 -> 1,096,548 / 1,097,883 -> 1,097,435		g2083	2,196,585 -> 2,195,196	67.011, 39.611	Colinear (adjacent)	TBLASTN
UTEX250_A12.36865.1	UTEX250_A12.36860.1	1,147,583 -> 1,145,248 / 1,147,568 -> 1,147,086		g3691, unannotated	509,623 -> 509,522, 509,066 -> 507,795		Colinear (adjacent)	TBLASTN	7745, 7746	1,016,027 -> 1,016,638, 1,016,817 -> 1,021,126	59.307,33.113	PACBIO	TBLASTN	KAI3433748.1 / KAI3433749.1	1,656,985 -> 1,656,546 / 1,656,504 -> 1,654,365	32.728, 100.523	Colinear (adjacent)	TBLASTN	unannotated / 7519	698,243 -> 699,388 / 697,889 -> 698,008	374.4, 43.899	colinear (adjacent)	TBLASTN	mRNA_9289, mRNA_9288	576,621 -> 576,256, 576,763 -> 573,538	83.574, 95.9	Colinear (adjacent)	TBLASTN	Cre12.g518650			Iso-Seq	ORTHOFINDER (ORF 2 orthology uncertain)
UTEX250_A12.38365.1	UTEX250_A12.38360.1	1,954,132 -> 1,957,642 / 1,954,209 -> 1,955,444	ATG101	g4374, g4375	374,754 -> 375,830 375,868 -> 377,785	114.005, 213.772	Colinear (adjacent)	TBLASTN	1175	2,348,877 -> 2,339,892	66.24, 53.529	PACBIO	TBLASTN	KAI3426852.1 / KAI3426853.1	2,079,597 -> 2,077,795 / 2,077,584 -> 2,075,044	53.529, 80.493	Colinear (adjacent)	TBLASTN	4607 / 4608	1,851,783 -> 1,850,488 / 1,852,493 -> 1,851,861	108.612, 192.971	colinear (adjacent)	TBLASTN	mRNA_8560, mRNA_8561	138,027 -> 140,523 / 138,056 -> 145,134	41.202, 56.61	Colinear (adjacent)	TBLASTN
UTEX250_A12.38655.1	UTEX250_A12.38650.1	2,122,415 -> 2,120,630 / 2,122,347 -> 2,121,963	CDC26/TTM3	g2174	1,851,378 -> 1,844,783	97.056, 49.291	Colinear (adjacent)	TBLASTN	9455	271,237 -> 267,162	34.654 36.58	PACBIO	TBLASTN	KAI3427964.1	215,724 -> 217,748	68.937, 36.965	Colinear (adjacent)	TBLASTN	7190	1,425,944 -> 1,424,890 /	155.606, 30.031	colinear (adjacent)	TBLASTN						Cre16.g662200_4532.1.v6.1 / unannotated	2,755,843 -> 2,758,657	51.217	cdc26 unannotaed but present	TBLASTN, manual, ORTHOFINDER
UTEX250_B12.40975	UTEX250_B12.37750.1	1,639,391 -> 1,638,842 / 1,638,750 -> 1,636,693	MRPL23	g5389	200,783 -> 197,874	78.567, 125.946	Colinear (adjacent)	TBLASTN	19191920	1,615,642 -> 1,607,747	73.174, 62.773	PACBIO	TBLASTN	KAI3426254.1 / KAI3426255.1	2,377,201 -> 2,376,556 / 2,376,339 -> 2,371,179	66.625, 53.914	Colinear (adjacent)	TBLASTN	8,686 / 8687	559,860 -> 563,402 / 559,292 -> 559,758	202.986, 66.24	colinear (adjacent)	TBLASTN	mRNA_5437	1,004,295 -> 1,006,203	67.396, 52.373	Colinear (same strand)	TBLASTN
