## Supplemental Dataset S04 for "Leaky ribosomal scanning enables tunable translation of bicistronic ORFs in green algae"

### Sheet: Legend
Supplementary dataset S04
This excel file contains Pfam protein prediction, GO Ontology, and subcellular localization prediction for all polypetides from bicistronic loci in A. protothecoides and Chla reinhardtii.

### Sheet: A. protothecoides protein predi
ID	Accession	Name	InterPro	GO-Biological Process	GO-Molecular Function	GO-Cellular Component
UTEX250_A01.00220.1			InterPro
UTEX250_A01.00225.1	IPR001222 IPR012164 IPR019761 IPR034014 IPR001529	Zinc finger, TFIIS-type DNA-directed RNA polymerase subunit/transcription factor S DNA-directed RNA polymerase M, 15kDa subunit, conserved site Pol III subunit C11, C-terminal zinc ribbon DNA-directed RNA polymerase, M/15kDa subunit	InterPro	DNA-templated transcription (GO:0006351)	DNA-directed 5'-3' RNA polymerase activity (GO:0003899)	RNA polymerase III complex (GO:0005666)
UTEX250_A01.01010.1	IPR002088	Protein prenyltransferase, alpha subunit	InterPro	protein geranylgeranylation (GO:0018344) protein farnesylation (GO:0018343)	protein farnesyltransferase activity (GO:0004660) CAAX-protein geranylgeranyltransferase activity (GO:0004662)	protein farnesyltransferase complex (GO:0005965) CAAX-protein geranylgeranyltransferase complex (GO:0005953) cytoplasm (GO:0005737)
UTEX250_A01.01015.1			InterPro
UTEX250_A02.02850.1	IPR004506 IPR046885 IPR014729	tRNA-specific 2-thiouridylase tRNA-specific 2-thiouridylase MnmA-like, C-terminal domain Rossmann-like alpha/beta/alpha sandwich fold	InterPro	tRNA processing (GO:0008033) tRNA wobble position uridine thiolation (GO:0002143)	transferase activity (GO:0016740)
UTEX250_A02.02855.1			InterPro
UTEX250_A02.03185.1	IPR013766 IPR018997 IPR036249 IPR036339 IPR017937	Thioredoxin domain PUB domain Thioredoxin-like superfamily PUB-like domain superfamily Thioredoxin, conserved site	InterPro
UTEX250_A02.03190.1	IPR013174	Dolichol-phosphate mannosyltransferase subunit 3	InterPro	GPI anchor biosynthetic process (GO:0006506)		dolichol-phosphate-mannose synthase complex (GO:0033185)
UTEX250_A03.04920.1			InterPro
UTEX250_A03.04925.1			InterPro
UTEX250_A03.05485.1		TMHMM TMhelix	InterPro	mitotic DNA replication initiation (GO:1902975)		GINS complex (GO:0000811)
UTEX250_A03.05490.1	IPR009653	Protein kish	InterPro	protein secretion (GO:0009306) intracellular transport (GO:004690
UTEX250_A04.07335.1	IPR005226	UPF0014 family	InterPro			plasma membrane (GO:0005887)
UTEX250_A04.07340.1	IPR003439 IPR003593 IPR027417 IPR017871	ABC transporter-like, ATP-binding domain, AAA+ ATPase domain, P-loop containing nucleoside triphosphate hydrolase, ABC transporter-like, conserved site	InterPro		ATP hydrolysis activity (GO:001688) ATP binding (GO:0005524)
UTEX250_A04.08185.1	IPR039258	Zinc finger protein 511 Zinc finger C2H2-type	InterPro
UTEX250_A04.08190.1			InterPro
UTEX250_A05.08765.1	IPR008011	Complex 1 LYR protein domain	InterPro	mitochondrial respiratory chain complex II assembly (GO:0034553)		mitochondrion (GO:0005739)
UTEX250_A05.08770.1	IPR039870	Cytochrome oxidase assembly factor 4-like	InterPro	mitochondrial cytochrome c oxidase assembly (GO:0033617)		mitochondrial intermembrane space (GO:0005758)
UTEX250_A05.08890.1	IPR010920	LSM domain superfamily	InterPro	mRNA 3'-end processing by stem-loop binding and cleavage (GO:0006398)	U7 snRNA binding (GO:0071209) histone pre-mRNA DCP binding (GO:0071208)	nuclear body (GO:0016604) cytoplasmic U snRNP body (GO:0071254)
UTEX250_A05.08895.1			InterPro
UTEX250_A05.10105.1	IPR027850	Protein of unknown function DUF4504	InterPro
UTEX250_A05.10110.1			InterPro
UTEX250_A05.10380.1	IPR036188 IPR002938	FAD/NAD(P)-binding domain superfamily	InterPro	ubiquinone biosynthetic process (GO:0006744)	FAD binding (GO:0071949) oxidoreductase activity (GO:0016491) 2-octaprenyl-3-methyl-6-methoxy-1,4-benzoquinol hydroxylase activity (GO:0043719)	mitochondrion (GO:0005739)
UTEX250_A05.10385.1			InterPro
UTEX250_A05.11125.1	IPR013865	Protein FAM32A	InterPro			nucleolus (GO:0005730)
UTEX250_A05.11130.1			InterPro
UTEX250_A07.14800.1	IPR029052, IPR041792, IPR004843, IPR025733	Metallo-dependent phosphatase-like, Purple acid phosphatase, metallophosphatase domain, Calcineurin-like phosphoesterase domain, ApaH type, Iron/zinc purple acid phosphatase-like C-terminal domain	InterPro		hydrolase activity (GO:0016787)
UTEX250_A07.14805.1			InterPro
UTEX250_A07.15150.1		Cytochrome c oxidase assembly factor 6, plants	InterPro
UTEX250_A07.15155.1	IPR002109 IPR036249	Glutaredoxin Thioredoxin-like superfamily	InterPro
UTEX250_A07.16045.1	IPR006311	Twin-arginine translocation pathway, signal sequence	InterPro
UTEX250_A07.16050.1	IPR038567 IPR007808	Transcription elongation factor 1 superfamily Transcription elongation factor 1	InterPro	transcription elongation by RNA polymerase II (GO:0006368)	RNA polymerase II complex binding (GO:0000993)	transcription elongation factor complex (GO:0008023)
UTEX250_A07.17580.1			InterPro
UTEX250_A07.17585.1	IPR018908	Putative transmembrane family 234	InterPro
UTEX250_A08.20285.1	IPR007235	Glycosyl transferase, family 28, C-terminal	InterPro	dolichol-linked oligosaccharide biosynthetic process (GO:0006488)	hexosyltransferase activity (GO:0016758)	UDP-N-acetylglucosamine transferase complex (GO:0043541)
UTEX250_A08.20290.1	IPR039771	Exosome complex component Csl4	InterPro	RNA processing (GO:0006396)	nucleic acid binding (GO:0003676) RNA binding (GO:0003723)	cytoplasm (GO:0005737) nuclear exosome (RNase complex) (GO:0000176)
UTEX250_A08.21495.1	IPR006734	PLATZ transcription factor	InterPro
UTEX250_A08.21500.1			InterPro
UTEX250_A09.22675.1	IPR007217	Per1-like	InterPro	GPI anchor biosynthetic process (GO:0006506)	hydrolase activity, acting on ester bonds (GO:0016788)	obsolete intrinsic component of endoplasmic reticulum membrane (GO:0031227)
UTEX250_A09.22680.1	IPR012340 IPR032245	Nucleic acid-binding, OB-fold RecQ-mediated genome instability protein 2	InterPro	regulation of sister chromatid segregation (GO:0033045) negative regulation of double-strand break repair via homologous recombination (GO:2000042) DNA repair (GO:0006281) maintenance of rDNA (GO:0043007)		cytosol (GO:0005829) nuclear speck (GO:0016607)
UTEX250_A09.23170.1	IPR029069, IPR002539	HotDog domain superfamily, MaoC-like dehydratase domain	InterPro	fatty acid biosynthetic process (GO:0006633)	(3R)-hydroxyacyl-[acyl-carrier-protein] dehydratase activity (GO:0019171)	mitochondrion (GO:0005739)
UTEX250_A09.23175.1			InterPro
UTEX250_A10.26395.1	IPR036551 IPR003382	Flavin prenyltransferase-like Flavoprotein	InterPro	coenzyme A biosynthetic process (GO:0015937)	phosphopantothenoylcysteine decarboxylase activity (GO:0004633) FMN binding (GO:0010181)	phosphopantothenoylcysteine decarboxylase complex (GO:0071513)
UTEX250_A10.26400.1	IPR013892	Cytochrome c oxidase biogenesis protein Cmc1-like	InterPro			mitochondrion (GO:0005739)
UTEX250_A10.27775.1	IPR049317, IPR026907	Cyclin-D1-binding protein 1-like, N-terminal, Cyclin-D1-binding protein 1-like	InterPro	regulation of cell cycle (GO:0051726)		nucleus (GO:0005634)
UTEX250_A10.27780.1	IPR009069	Cysteine alpha-hairpin motif superfamily	InterPro
UTEX250_A10.27865.1	IPR041667	Cupin-like domain 8	InterPro		2-oxoglutarate-dependent dioxygenase activity (GO:0016706)
UTEX250_A10.27870.1			InterPro
UTEX250_A10.29670.1	IPR023222, IPR029000, IPR044259, IPR044259	PsbQ-like domain superfamily, Cyclophilin-like domain superfamily, Peptidyl-prolyl cis-trans isomerase CYP37-like, Peptidyl-prolyl cis-trans isomerase CYP38-like, PsbQ-like domain	InterPro
UTEX250_A10.29675.1			InterPro
UTEX250_A10.30130.1	IPR008381	Succinate dehydrogenase assembly factor 3, mitochondrial	InterPro	mitochondrial respiratory chain complex II assembly (GO:0034553) succinate metabolic process (GO:0006105)		mitochondrial intermembrane space (GO:0005758)
UTEX250_A10.30135.1	IPR017411	Mitochondrial outer membrane translocase complex, subunit Tom22, plant	InterPro
UTEX250_A11.30955.1			InterPro
UTEX250_A11.30960.1	IPR035935 IPR009400	TFB5-like superfamily TFIIH subunit TTDA/Tfb5	InterPro	transcription initiation at RNA polymerase II promoter (GO:0006367) nucleotide-excision repair (GO:0006289)		transcription factor TFIIH core complex (GO:0000439)
UTEX250_A11.31245.1	IPR027417 IPR006073		InterPro	P-loop containing nucleoside triphosphate hydrolase GTP binding domain	GTP binding (GO:0005525)	chloroplast (GO:0009507)
UTEX250_A11.31250.1			InterPro
UTEX250_A11.32375.1			InterPro
UTEX250_A11.32380.1			InterPro
UTEX250_A11.33035.1			InterPro
UTEX250_A11.33040.1	IPR009069	Cysteine alpha-hairpin motif superfamily	InterPro
UTEX250_A11.33685.1	IPR001214	SET domain	InterPro	histone lysine methylation (GO:0034968)	obsolete histone lysine N-methyltransferase activity (GO:0018024)	nucleus (GO:0005634)
UTEX250_A11.33690.1	IPR036514, IPR013830	SGNH hydrolase-type esterase domain, SGNH hydrolase superfamily	InterPro		lysophospholipase activity (GO:0004622)
UTEX250_A11.34120.1	IPR036866 IPR001279 IPR011084	Ribonuclease Z/Hydroxyacylglutathione hydrolase-like Metallo-beta-lactamase DNA repair metallo-beta-lactamase	InterPro	double-strand break repair via nonhomologous end joining (GO:0006303) interstrand cross-link repair (GO:0036297)	damaged DNA binding (GO:0003684) 5'-3' DNA exonuclease activity (GO:0035312
UTEX250_A11.34125.1			InterPro
UTEX250_A11.34580.1	IPR009291	Vacuolar protein sorting-associated protein 62	InterPro
UTEX250_A11.34585.1			InterPro
UTEX250_A12.35135.1	IPR021151 IPR038437 IPR010492 IPR036224	GINS subunit, domain A 100 GINS complex, subunit Psf3 superfamily	InterPro
UTEX250_A12.35140.1	IPR038324 IPR006590 IPR038846 IPR005574 IPR010997	Rpb4/RPC9 superfamily RNA polymerase Rpb4/RPC9, core DNA-directed RNA polymerase III subunit RPC9 RNA polymerase subunit Rpb4/RPC9 HRDC-like superfamily	InterPro	transcription initiation at RNA polymerase III promoter (GO:0006384) DNA-templated transcription initiation (GO:0006352) cellular metabolic process (GO:0044237)	nucleotide binding (GO:0000166)	RNA polymerase III complex (GO:0005666) RNA polymerase complex (GO:0030880)
UTEX250_A12.35300.1	IPR009060 IPR042460 IPR005176 IPR014764	UBA-like superfamily DCN1-like, PONY binding domain Potentiating neddylation domain Defective-in-cullin neddylation protein	InterPro	protein neddylation (GO:0045116)	ubiquitin conjugating enzyme binding (GO:0031624) ubiquitin-like protein binding (GO:0032182) cullin family protein binding (GO:0097602)	ubiquitin ligase complex (GO:0000151)
UTEX250_A12.35305.1	IPR007745 IPR009069	Cytochrome c oxidase copper chaperone, Cysteine alpha-hairpin motif superfamily	InterPro		copper ion binding (GO:0005507), copper chaperone activity (GO:0016531)	mitochondrial intermembrane space (GO:0005758)
UTEX250_A12.36755.1	IPR009653	Protein kish	InterPro	intracellular transport (GO:0046907) protein secretion (GO:0009306)
UTEX250_A12.36760.1	IPR036549 IPR048282 IPR048280	Cytochrome c oxidase, subunit VIb superfamily, Cytochrome c oxidase assembly factor 6, plants, Cytochrome oxidase c subunit VIb-like	InterPro			respiratory chain complex IV (GO:0045277) mitochondrion (GO:0005739)
UTEX250_A12.36770.1			InterPro
UTEX250_A12.36775.1	IPR013957	U4/U6.U5 small nuclear ribonucleoprotein 27kDa protein	InterPro
UTEX250_A12.38360.1	IPR000242 IPR000387 IPR029021 IPR003595	Tyrosine-specific protein phosphatase, PTPase domain Tyrosine-specific protein phosphatases domain Protein-tyrosine phosphatase-like Protein-tyrosine phosphatase, catalytic	InterPro	protein dephosphorylation (GO:0006470) dephosphorylation (GO:0016311)	protein tyrosine phosphatase activity (GO:0004725)
UTEX250_A12.38365.1	IPR036570 IPR012445	HORMA domain superfamily Autophagy-related protein 101	InterPro	autophagy (GO:0006914)		phagophore assembly site (GO:0000407)
UTEX250_A12.36860.1	IPR036291 IPR002225	steroid biosynthetic process (GO:0006694)	InterPro	oxidoreductase activity, acting on the CH-OH group of donors, NAD or NADP as acceptor (GO:0016616) 3-beta-hydroxy-delta5-steroid dehydrogenase activity (GO:0003854)	NAD(P)-binding domain superfamily 3-beta hydroxysteroid dehydrogenase/isomerase
UTEX250_A12.36865.1	IPR018625	Protein Pet100	InterPro	mitochondrial cytochrome c oxidase assembly (GO:0033617)		mitochondrion (GO:0005739)
UTEX250_A12.38650.1	IPR023577 IPR033469	CYTH domain CYTH-like domain superfamily	InterPro
UTEX250_A12.38655.1	IPR018860	Anaphase-promoting complex, subunit CDC26	InterPro	anaphase-promoting complex-dependent catabolic process (GO:0031145)		anaphase-promoting complex (GO:0005680)
UTEX250_B12.37750.1			InterPro
UTEX250_B12.40975	IPR012677 IPR012678 IPR013025	Nucleotide-binding alpha-beta plait domain superfamily Ribosomal protein uL23/eL15/eS24 core domain superfamily Large ribosomal subunit protein uL23-like	InterPro	mitochondrial translation (GO:0032543)	structural constituent of ribosome (GO:0003735)	mitochondrial large ribosomal subunit (GO:0005762)

### Sheet: Chla. reinhardtii protein predi
ID	Accession	Name	Database	GO-Biological Process	GO-Molecular Function	GO-Cellular Component	Other Features
Cre01.g800042			InterPro (PHOBIUS)				Region of a membrane-bound protein predicted to be outside the membrane, in the extracellular region. 1 - 19, Region of a membrane-bound protein predicted to be embedded in the membrane. 20 - 45, Region of a membrane-bound protein predicted to be outside the membrane, in the cytoplasm. 46 - 59
Cre01.g013200			InterPro (PHOBIUS)				Region of a membrane-bound protein predicted to be embedded in the membrane. 31 - 49, f a membrane-bound protein predicted to be outside the membrane, in the cytoplasm. 50 - 79
Cre01.g013750	PTHR15827	CYCLIN-DEPENDENT KINASE 2-INTERACTING PROTEIN	Panther
Cre01.g013769			InterPro
Cre01.g016500			InterPro (PHOBIUS)				Signal peptide region 1 - 18, Region of a membrane-bound protein predicted to be outside the membrane, in the extracellular region. 19 - 469
Cre01.g016514	IPR004099, IPR036188, IPR016156, IPR012999, IPR023753, IPR001100, IPR050151	Pyridine nucleotide-disulphide oxidoreductase, dimerisation domain, FAD/NAD(P)-binding domain superfamily, FAD/NAD-linked reductase, dimerisation domain superfamily, Pyridine nucleotide-disulphide oxidoreductase, class I, active site, FAD/NAD(P)-binding domain, Pyridine nucleotide-disulphide oxidoreductase, class I, Class-I pyridine nucleotide-disulfide oxidoreductase	InterPro		oxidoreductase activity, acting on a sulfur group of donors, NAD(P) as acceptor (GO:0016668), flavin adenine dinucleotide binding (GO:0050660) dihydrolipoyl dehydrogenase activity (GO:0004148) oxidoreductase activity (GO:0016491)
Cre01.g037000	IPR001563, IPR029058, IPR018202	Peptidase S10, serine carboxypeptidase, Alpha/Beta hydrolase fold, Serine carboxypeptidase, serine active site	InterPro	proteolysis (GO:0006508)	serine-type carboxypeptidase activity (GO:0004185)
Cre01.g037050	IPR036957, IPR001510	Zinc finger, PARP-type superfamily, Zinc finger, PARP-type	InterPro		zinc ion binding (GO:0008270), DNA binding (GO:0003677)
Cre02.g088950	PTHR36377	DNA MISMATCH REPAIR PROTEIN	PANTHER				SignalP-TM
Cre02.g089000			InterPro
Cre02.g091845			InterPro			Golgi apparatus (GO:0005794)	ANTHER PTHR37749 TRANSMEMBRANE PROTEIN Model: PTHR37749:SF1 1 - 44
Cre02.g091850	IPR029045, IPR001753, IPR014748, IPR018376	ClpP/crotonase-like domain superfamily, Enoyl-CoA hydratase/isomerase, Enoyl-CoA hydratase, C-terminal, Enoyl-CoA hydratase/isomerase, conserved site	InterPro	fatty acid beta-oxidation (GO:0006635)	catalytic activity (GO:0003824)	mitochondrion (GO:0005739)
Cre03.g152400	IPR012337, IPR002562, IPR036397	Ribonuclease H-like superfamily, 3'-5' exonuclease domain, Ribonuclease H superfamily	InterPro	nucleobase-containing compound metabolic process (GO:0006139)	nucleic acid binding (GO:0003676), 3'-5' exonuclease activity (GO:0008408)
Cre03.g152425	IPR002562, IPR012337, IPR036397	3'-5' exonuclease domain, Ribonuclease H-like superfamily, Ribonuclease H superfamily	InterPro	nucleobase-containing compound metabolic process (GO:0006139)	nucleic acid binding (GO:0003676), 3'-5' exonuclease activity (GO:0008408)
Cre03.g152500	IPR053209, IPR046341, IPR001214	Gramillin-biosynthesis-related methyltransferase, SET domain superfamily, SET domain	InterPro		protein binding (GO:0005515)
Cre03.g152505	IPR013945	V-type ATPase assembly factor Pkr1	InterPro	vacuolar proton-transporting V-type ATPase complex assembly (GO:0070072)		obsolete integral component of endoplasmic reticulum membrane (GO:0030176)
Cre03.g155500			PHOBIUS				Region of a membrane-bound protein predicted to be outside the membrane, in the extracellular region. 1 - 5, Region of a membrane-bound protein predicted to be embedded in the membrane. 6 - 27, Region of a membrane-bound protein predicted to be outside the membrane, in the cytoplasm. 28 - 61
Cre03.g155501	IPR002781, IPR051598	Transmembrane protein TauE-like, 4-Toluene sulfonate uptake permease/Inactive protease-like domain-containing protein	InterPro			membrane (GO:0016020)
Cre03.g158600	IPR026002	L-2-amino-thiazoline-4-carboxylic acid hydrolase	InterPro
Cre03.g158595			InterPro
Cre06.g278242	IPR008381	Succinate dehydrogenase assembly factor 3, mitochondrial	InterPro	mitochondrial respiratory chain complex II assembly (GO:0034553), succinate metabolic process (GO:0006105), mitochondrial respiratory chain complex II assembly (GO:0034553)		mitochondrion (GO:0005739), mitochondrial intermembrane space (GO:0005758)
Cre06.g278345	IPR005683, IPR017411	Mitochondrial import receptor subunit Tom22, Mitochondrial outer membrane translocase complex, subunit Tom22, plant	InterPro	intracellular protein transport (GO:0006886)		mitochondrial outer membrane (GO:0005741)
Cre06.g279950	IPR052394	Leucine-rich repeat-containing protein	InterPro
Cre06.g279976			InterPro
Cre07.g339550			InterPro
Cre07.g339554	IPR024371, IPR004752, IPR036259	Acetyl-coenzyme A transporter 1-like, AmpG-like permease/Acetyl-coenzyme A transporter 1, MFS transporter superfamily	InterPro	acetyl-CoA transmembrane transport (GO:0035348)	acetyl-CoA transmembrane transporter activity (GO:0008521)	membrane (GO:0016020)
Cre08.g363695	IPR008011, IPR052151, IPR045291	Complex 1 LYR protein domain, Complex I LYR motif-containing protein, LYRM9, LYR domain	InterPro
Cre08.g363600	IPR050186, IPR004853	Triose Phosphate/Phosphate Translocator, Sugar phosphate transporter domain	InterPro		antiporter activity (GO:0015297)	endosome (GO:0005768) trans-Golgi network (GO:0005802) Golgi apparatus (GO:0005794)
Cre09.g396475	IPR001841, IPR051728, IPR013083	Zinc finger, RING-type, RING-FYVE domain-containing E3 ubiquitin-protein ligase, Zinc finger, RING/FYVE/PHD-type	InterPro
Cre09.g396485			InterPro
Cre10.g451300	IPR002562, IPR051132, IPR012337, IPR036397	3'-5' exonuclease domain, 3'-5' Exonuclease domain-containing protein, Ribonuclease H-like superfamily, Ribonuclease H superfamily	InterPro	nucleobase-containing compound metabolic process (GO:0006139)	nucleic acid binding (GO:0003676), 3'-5' exonuclease activity (GO:0008408)	nucleus (GO:0005634), cytoplasm (GO:0005737)
Cre10.g451350	IPR013083	Zinc finger, RING/FYVE/PHD-type	InterPro
Cre10.g465950	IPR013957	U4/U6.U5 small nuclear ribonucleoprotein 27kDa protein	InterPro	RNA splicing (GO:0008380)		precatalytic spliceosome (GO:0071011)
Cre10.g466000	IPR036549, IPR042289, IPR048280	Cytochrome c oxidase subunit 6B/Cytochrome c oxidase assembly factor 6-like superfamily, Cytochrome c oxidase assembly factor 6 homolog, Cytochrome oxidase c subunit VIb-like	InterPro	respiratory chain complex IV assembly (GO:0008535), mitochondrial ATP synthesis coupled electron transport (GO:0042775) respiratory chain complex IV assembly (GO:0008535)		mitochondrion (GO:0005739)
Cre11.g475400	IPR000555, IPR037518, IPR050242, IPR033860, IPR040749	JAB1/MPN/MOV34 metalloenzyme domain, MPN domain, JAMM/MPN+ metalloenzymes, peptidase M67A, Brcc36 isopeptidase, BRCC36, C-terminal helical domain	InterPro	protein K63-linked deubiquitination (GO:0070536), DNA repair (GO:0006281), double-strand break repair (GO:0006302)	peptidase activity (GO:0008233), protein binding (GO:0005515), metallopeptidase activity (GO:0008237), cysteine-type deubiquitinase activity (GO:0004843), metallopeptidase activity (GO:0008237), polyubiquitin modification-dependent protein binding (GO:0031593)	BRCA1-A complex (GO:0070531), BRISC complex (GO:0070552), BRISC complex (GO:0070552), BRCA1-A complex (GO:0070531)
Cre11.g475432			InterPro
Cre12.g486851			InterPro				SUPERFAMILY SSF90257 Myosin rod fragments Model: 0053562 94 - 190
Cre12.g486850	IPR002225, IPR036291, IPR050177	3-beta hydroxysteroid dehydrogenase/isomerase, NAD(P)-binding domain superfamily, Bifunctional lipid A modification and metabolic enzymes	InterPro	steroid biosynthetic process (GO:0006694)	oxidoreductase activity, acting on the CH-OH group of donors, NAD or NADP as acceptor (GO:0016616)		PHOBIUS NON_CYTOPLASMIC_DOMAIN
Cre12.g496650	IPR014430, IPR006694	Sterol desaturase Scs7, Fatty acid hydroxylase	InterPro	lipid metabolic process (GO:0006629) lipid biosynthetic process (GO:0008610)	fatty acid alpha-hydroxylase activity (GO:0080132) oxidoreductase activity (GO:0016491) iron ion binding (GO:0005506)	membrane (GO:0016020), endoplasmic reticulum (GO:0005783)
Cre12.g496645			InterPro (PHOBIUS)				egion of a membrane-bound protein predicted to be embedded in the membrane. 31 - 49, Region of a membrane-bound protein predicted to be outside the membrane, in the cytoplasm. 50 - 79
Cre12.g513245	IPR026182	Anaphase-promoting complex subunit 15	InterPro	regulation of mitotic cell cycle spindle assembly checkpoint (GO:0090266)		anaphase-promoting complex (GO:0005680)
Cre12.g513254	IPR011084, IPR036866	DNA repair metallo-beta-lactamase, Ribonuclease Z/Hydroxyacylglutathione hydrolase-like	InterPro	double-strand break repair via nonhomologous end joining (GO:0006303), interstrand cross-link repair (GO:0036297)	damaged DNA binding (GO:0003684), 5'-3' DNA exonuclease activity (GO:0035312)
Cre12.g518645			InterPro
Cre12.g518650			InterPro
Cre12.g547750	IPR015421, IPR015424, IPR008829, IPR019872	Pyridoxal phosphate-dependent transferase, major domain, Pyridoxal phosphate-dependent transferase, SepSecS/SepCysS family, O-phosphoseryl-tRNA(Sec) selenium transferase	InterPro	conversion of seryl-tRNAsec to selenocys-tRNAsec (GO:0001717), selenocysteine incorporation (GO:0001514)	transferase activity (GO:0016740), tRNA binding (GO:0000049), O-phosphoseryl-tRNA(Sec) selenium transferase activity (GO:0098621)
Cre12.g547734	PTHR35465	CAVEOLIN-1 PROTEIN (PANTHER)	InterPro				CAVEOLIN-1 PROTEIN
Cre12.g546770	IPR007248	Mpv17/PMP22	InterPro			membrane (GO:0016020)
Cre12.g546750	IPR000571	Zinc finger, CCCH-type	InterPro		metal ion binding (GO:0046872)
Cre12.g541211	IPR011009	Protein kinase-like domain superfamily	InterPro
Cre12.g541200	IPR000292, IPR023271	Formate/nitrite transporter, Aquaporin-like	InterPro	transmembrane transport (GO:0055085), nitrite transport (GO:0015707)	transmembrane transporter activity (GO:0022857), high-affinity secondary active nitrite transmembrane transporter activity (GO:0015513)	membrane (GO:0016020), plasma membrane (GO:0005887)
Cre13.g575333	IPR045091, IPR036570, IPR036570	Mad2-like, HORMA domain superfamily, HORMA domain	InterPro			zeta DNA polymerase complex (GO:0016035)
Cre13.g588386			InterPro
Cre13.g588405			InterPro
Cre13.g588495			InterPro				consensus disorder prediction, Coil
Cre13.g588501			InterPro
Cre17.g727326			InterPro
Cre17.g727335			InterPro
Cre16.g683483	IPR039491	Required for excision 1-B domain-containing protein	InterPro
Cre16.g683495	IPR009400, IPR035935	TFIIH subunit TTDA/Tfb5, TFB5-like superfamily	InterPro	transcription initiation at RNA polymerase II promoter (GO:0006367), nucleotide-excision repair, preincision complex assembly (GO:0006294) transcription by RNA polymerase II (GO:0006366) obsolete phosphorylation of RNA polymerase II C-terminal domain (GO:0070816) nucleotide-excision repair (GO:0006289)		transcription factor TFIIH core complex (GO:0000439) transcription factor TFIIH holo complex (GO:0005675)
Cre16.g662200_4532.1	IPR023577, IPR033469	CYTH domain, CYTH-like domain superfamily	InterPro
unannotated			InterPro
Cre02.g099500	IPR008217	Ccc1 family	InterPro	intracellular sequestering of iron ion (GO:0006880) intracellular manganese ion homeostasis (GO:0030026)	iron ion transmembrane transporter activity (GO:0005381) manganese ion transmembrane transporter activity (GO:0005384)	membrane (GO:0016020)
Cre02.g099495			InterPro				consensus disorder prediction
Cre16.g801965	IPR036330, IPR018943, IPR044165	Oligosaccharyltransferase subunit ost4p superfamily, Oligosaccaryltransferase, Dolichyl-diphosphooligosaccharide--protein glycosyltransferase subunit 4, plant	InterPro
Cre16.g686900	IPR013865	Protein FAM32A	InterPro			nucleolus (GO:0005730)
Cre01.g039600	IPR016024, IPR049362, IPR052587, IPR011989	Armadillo-type fold, TELO2-interacting protein 1, middle region repeats, TELO2-interacting protein 1 homolog, Armadillo-like helical	InterPro, PANTHER	chromatin remodeling (GO:0006338)		obsolete ASTRA complex (GO:0070209), cytoplasm (GO:0005737)
Cre01.g800097	IPR018908	Putative transmembrane family 234	InterPro
Cre01.g800066	IPR009395, IPR009072	Biogenesis of lysosome-related organelles complex 1 subunit 1, Histone-fold	InterPro	endosomal transport (GO:0016197)	protein heterodimerization activity (GO:0046982)	BLOC-1 complex (GO:0031083)
Cre01.g021000			InterPro

### Sheet: A. protothecoides DeepLoc predi
Protein_ID	Localizations	Signals	Cytoplasm	Nucleus	Extracellular	Cell membrane	Mitochondrion	Plastid	Endoplasmic reticulum	Lysosome/Vacuole	Golgi apparatus	Peroxisome
UTEX250_A01.00220.1	Plastid	Chloroplast transit peptide	0.1983	0.0804	0.0979	0.045	0.0528	0.9807	0.0422	0.0322	0.1719	0.0165
UTEX250_A01.00225.1	Nucleus	Nuclear export signal	0.4301	0.8011	0.0414	0.0392	0.1427	0.017	0.1927	0.2683	0.085	0.0092
UTEX250_A01.01010.1	Cytoplasm		0.603	0.4204	0.2432	0.0923	0.0785	0.0061	0.1315	0.1882	0.4357	0.055
UTEX250_A01.01015.1	Cytoplasm		0.7237	0.4783	0.1577	0.0753	0.2917	0.0018	0.0937	0.0946	0.0534	0.0655
UTEX250_A02.02850.1	Mitochondrion	Mitochondrial transit peptide	0.2536	0.0309	0.0777	0.0673	0.9146	0.0649	0.0446	0.0361	0.0519	0.003
UTEX250_A02.02855.1	Endoplasmic reticulum	Signal peptide|Transmembrane domain	0.1112	0.2341	0.0336	0.0719	0.1174	0.0365	0.8449	0.3201	0.5734	0.0724
UTEX250_A02.03185.1	Cytoplasm		0.6124	0.2471	0.2656	0.1351	0.1951	0.0902	0.14	0.109	0.1316	0.1014
UTEX250_A02.03190.1	Endoplasmic reticulum	Signal peptide|Transmembrane domain	0.0808	0.0906	0.0435	0.0876	0.2307	0.0079	0.7424	0.3284	0.5897	0.0068
UTEX250_A03.04920.1	Nucleus		0.3881	0.4711	0.2328	0.1054	0.2531	0.0175	0.0658	0.0631	0.1007	0.2128
UTEX250_A03.04925.1	Cytoplasm|Nucleus	Nuclear localization signal	0.5464	0.6323	0.1679	0.1719	0.3868	0.0377	0.0911	0.0399	0.0246	0.0237
UTEX250_A03.05485.1	Endoplasmic reticulum	Signal peptide|Transmembrane domain	0.1347	0.1585	0.0713	0.2207	0.2147	0.0315	0.8595	0.4425	0.3108	0.0499
UTEX250_A03.05490.1	Cytoplasm|Nucleus	Nuclear export signal	0.6242	0.7715	0.0663	0.0554	0.2892	0.0045	0.1095	0.1846	0.0992	0.1158
UTEX250_A04.07335.1	Lysosome/Vacuole	Signal peptide|Transmembrane domain	0.0627	0.0981	0.095	0.3734	0.0925	0.1122	0.4021	0.7831	0.3692	0.0773
UTEX250_A04.07340.1	Cytoplasm		0.6018	0.338	0.1512	0.141	0.4977	0.0277	0.0537	0.1997	0.1216	0.3199
UTEX250_A04.08185.1	Nucleus	Nuclear localization signal|Nuclear export signal	0.3406	0.933	0.1075	0.0317	0.1293	0.0026	0.0246	0.082	0.0271	0.0241
UTEX250_A04.08190.1	Cytoplasm|Nucleus	Nuclear export signal	0.7368	0.7301	0.0177	0.0167	0.0912	0.0025	0.0575	0.053	0.1102	0.134
UTEX250_A05.08765.1	Mitochondrion	Mitochondrial transit peptide	0.1455	0.0791	0.0176	0.0497	0.9291	0.0084	0.0383	0.069	0.0798	0.037
UTEX250_A05.08770.1	Mitochondrion		0.3809	0.2801	0.0855	0.0345	0.5149	0.0066	0.115	0.16	0.1732	0.0116
UTEX250_A05.08890.1	Cytoplasm	Nuclear localization signal	0.5548	0.3723	0.0738	0.0443	0.1421	0.0076	0.1159	0.1611	0.3194	0.0018
UTEX250_A05.08895.1	Mitochondrion		0.2349	0.2559	0.137	0.1913	0.5637	0.1364	0.2476	0.1612	0.1846	0.4726
UTEX250_A05.10105.1	Cytoplasm		0.6012	0.3843	0.2803	0.086	0.4624	0.0982	0.1975	0.1527	0.1807	0.1947
UTEX250_A05.10110.1	Cytoplasm		0.4243	0.3679	0.0403	0.1479	0.1728	0.0037	0.1792	0.3304	0.3218	0.0199
UTEX250_A05.10380.1	Mitochondrion	Mitochondrial transit peptide	0.3477	0.0402	0.0914	0.1145	0.7527	0.2106	0.0773	0.1096	0.1106	0.0197
UTEX250_A05.10385.1	Cytoplasm		0.6732	0.4905	0.2547	0.0824	0.2373	0.0105	0.1324	0.093	0.2566	0.1342
UTEX250_A05.11125.1	Cytoplasm|Nucleus	Nuclear localization signal	0.4828	0.8507	0.0632	0.0674	0.0377	0.0049	0.0618	0.0071	0.1127	0.0032
UTEX250_A05.11130.1	Endoplasmic reticulum		0.1805	0.1862	0.1138	0.1253	0.1777	0.1538	0.7905	0.3419	0.2592	0.0213
UTEX250_A07.14800.1	Extracellular	Signal peptide	0.2169	0.0598	0.7354	0.1468	0.0306	0.076	0.5734	0.3986	0.4006	0.0012
UTEX250_A07.14805.1	Cytoplasm|Nucleus	Nuclear export signal	0.5937	0.5761	0.0614	0.186	0.29	0.046	0.2002	0.4523	0.1362	0.0811
UTEX250_A07.15150.1	Extracellular	Signal peptide	0.1965	0.0344	0.9576	0.2448	0.0447	0.0646	0.0948	0.4395	0.3797	0.0128
UTEX250_A07.15155.1	Extracellular	Signal peptide	0.3059	0.0455	0.9059	0.1299	0.0686	0.0255	0.1785	0.3397	0.3606	0.0039
UTEX250_A07.16045.1	Cytoplasm		0.4937	0.4547	0.2762	0.1094	0.408	0.0452	0.046	0.0399	0.0425	0.0367
UTEX250_A07.16050.1	Nucleus	Nuclear localization signal	0.471	0.8816	0.0273	0.0301	0.091	0.0074	0.0711	0.0582	0.1074	0.0005
UTEX250_A07.17580.1	Mitochondrion		0.3429	0.4	0.3691	0.1447	0.4954	0.0054	0.1344	0.1215	0.3705	0.131
UTEX250_A07.17585.1	Golgi apparatus		0.1353	0.1221	0.0465	0.1849	0.2812	0.4529	0.4236	0.4633	0.6061	0.1285
UTEX250_A08.20285.1	Cytoplasm	Peroxisomal targeting signal	0.5524	0.3052	0.3271	0.0744	0.2741	0.0841	0.5325	0.1984	0.1006	0.6497
UTEX250_A08.20290.1	Cytoplasm|Nucleus		0.5499	0.6707	0.0403	0.0747	0.0987	0.0532	0.0718	0.0558	0.0757	0.1765
UTEX250_A08.21495.1	Cytoplasm|Nucleus	Nuclear localization signal|Nuclear export signal	0.7168	0.6376	0.038	0.074	0.1084	0.0039	0.192	0.2273	0.0856	0.0164
UTEX250_A08.21500.1	Cytoplasm		0.5646	0.3915	0.2234	0.1493	0.5175	0.0204	0.1035	0.0358	0.0481	0.0383
UTEX250_A09.22675.1	Endoplasmic reticulum	Signal peptide	0.1132	0.1068	0.057	0.2275	0.1325	0.0046	0.7028	0.473	0.5657	0.012
UTEX250_A09.22680.1	Cytoplasm|Nucleus		0.6013	0.7331	0.0441	0.0562	0.0997	0.0074	0.0825	0.214	0.2151	0.0773
UTEX250_A09.23170.1	Mitochondrion	Mitochondrial transit peptide	0.1359	0.0635	0.1042	0.1129	0.9253	0.0038	0.0103	0.0485	0.0284	0.0353
UTEX250_A09.23175.1	Mitochondrion	Transmembrane domain	0.1801	0.1526	0.074	0.096	0.9037	0.1317	0.0223	0.2112	0.0274	0.1054
UTEX250_A10.26395.1	Cytoplasm	Nuclear localization signal	0.739	0.3299	0.1758	0.1207	0.1542	0.0127	0.1481	0.1447	0.1979	0.0758
UTEX250_A10.26400.1	Mitochondrion		0.3663	0.4451	0.0396	0.0313	0.4823	0.0051	0.1669	0.177	0.0996	0.1187
UTEX250_A10.27775.1	Cytoplasm|Nucleus	Nuclear export signal	0.6962	0.5911	0.0867	0.0495	0.0978	0.0107	0.0747	0.2774	0.27	0.0702
UTEX250_A10.27780.1	Mitochondrion		0.361	0.2724	0.1439	0.0804	0.5176	0.1041	0.2537	0.0939	0.1565	0.0478
UTEX250_A10.27865.1	Cytoplasm	Nuclear export signal	0.6925	0.446	0.0962	0.085	0.2977	0.0048	0.338	0.1907	0.3057	0.1225
UTEX250_A10.27870.1	Cytoplasm	Peroxisomal targeting signal	0.6517	0.2139	0.197	0.1379	0.1579	0.1669	0.1055	0.1948	0.1916	0.0204
UTEX250_A10.29670.1	Plastid	Thylakoid luminal transit peptide	0.1275	0.034	0.1144	0.0729	0.0958	0.9837	0.1152	0.0383	0.0825	0.0145
UTEX250_A10.29675.1	Mitochondrion	Transmembrane domain	0.1243	0.0756	0.0811	0.0373	0.9459	0.1014	0.0533	0.0411	0.0601	0.0486
UTEX250_A10.30130.1	Mitochondrion	Mitochondrial transit peptide	0.1231	0.0977	0.0149	0.0655	0.9468	0.0131	0.0139	0.0641	0.05	0.0253
UTEX250_A10.30135.1	Mitochondrion|Endoplasmic reticulum	Transmembrane domain	0.1252	0.2573	0.0382	0.131	0.6578	0.0995	0.9021	0.153	0.4774	0.2063
UTEX250_A11.30955.1	Cytoplasm|Nucleus|Mitochondrion	Nuclear export signal	0.7028	0.6453	0.2477	0.1066	0.6705	0.0035	0.1659	0.1766	0.3086	0.0581
UTEX250_A11.30960.1	Nucleus		0.3685	0.3777	0.3491	0.1807	0.3371	0.1523	0.0438	0.0285	0.0378	0.0431
UTEX250_A11.31245.1	Plastid	Chloroplast transit peptide	0.2235	0.0824	0.0443	0.0342	0.1139	0.9823	0.0358	0.011	0.0505	0.0029
UTEX250_A11.31250.1	Mitochondrion	Mitochondrial transit peptide	0.2444	0.0935	0.0356	0.0966	0.8984	0.1202	0.0303	0.0506	0.0472	0.0247
UTEX250_A11.32375.1	Nucleus	Nuclear localization signal	0.3893	0.7042	0.0851	0.0753	0.165	0.0236	0.0779	0.0318	0.0316	0.0205
UTEX250_A11.32380.1	Nucleus		0.4582	0.4764	0.142	0.1005	0.3428	0.1482	0.2769	0.0554	0.1398	0.0585
UTEX250_A11.33035.1	Mitochondrion	Transmembrane domain|Mitochondrial transit peptide	0.1112	0.0954	0.0364	0.102	0.9363	0.0939	0.0757	0.0503	0.0654	0.0254
UTEX250_A11.33040.1	Cytoplasm	Peroxisomal targeting signal	0.5573	0.4391	0.0341	0.0261	0.5726	0.0158	0.2406	0.1603	0.1477	0.0256
UTEX250_A11.33685.1	Mitochondrion	Mitochondrial transit peptide	0.3354	0.0968	0.0996	0.1023	0.9193	0.0507	0.0593	0.0686	0.0652	0.0115
UTEX250_A11.33690.1	Endoplasmic reticulum|Lysosome/Vacuole|Golgi apparatus	Signal peptide|Transmembrane domain	0.1873	0.0997	0.4229	0.1621	0.1345	0.024	0.6766	0.6828	0.8651	0.003
UTEX250_A11.34120.1	Nucleus	Nuclear localization signal|Nuclear export signal	0.4062	0.8574	0.0212	0.0747	0.1714	0.0059	0.0883	0.0532	0.1114	0.0113
UTEX250_A11.34125.1	Cytoplasm|Nucleus	Nuclear export signal	0.6275	0.6822	0.088	0.1172	0.2245	0.0058	0.1063	0.1222	0.0799	0.1011
UTEX250_A11.34580.1	Cytoplasm	Peroxisomal targeting signal	0.7189	0.212	0.3955	0.283	0.4424	0.068	0.1532	0.4848	0.6058	0.1683
UTEX250_A11.34585.1	Cytoplasm|Mitochondrion	Peroxisomal targeting signal	0.5671	0.1884	0.0368	0.0236	0.8324	0.0344	0.3504	0.2869	0.2882	0.0767
UTEX250_A12.35135.1	Nucleus	Nuclear localization signal	0.3306	0.8937	0.0254	0.0616	0.0314	0.0034	0.0402	0.0967	0.1121	0.0185
UTEX250_A12.35140.1	Nucleus	Nuclear localization signal	0.4191	0.8099	0.0455	0.0296	0.0441	0.0102	0.0926	0.1272	0.0979	0.0017
UTEX250_A12.35300.1	Cytoplasm		0.7048	0.4846	0.1066	0.1749	0.0513	0.0106	0.239	0.2182	0.1206	0.0118
UTEX250_A12.35305.1	Mitochondrion		0.3288	0.2046	0.0929	0.0885	0.537	0.0692	0.1343	0.1274	0.2245	0.0673
UTEX250_A12.36755.1	Nucleus	Nuclear localization signal	0.2771	0.9007	0.1002	0.0087	0.0531	0.0026	0.1165	0.0124	0.037	0.002
UTEX250_A12.36760.1	Mitochondrion		0.2991	0.3264	0.0848	0.0669	0.6916	0.0592	0.0767	0.188	0.2114	0.0594
UTEX250_A12.36770.1	Cytoplasm	Nuclear export signal	0.4959	0.2667	0.0269	0.4451	0.2899	0.0177	0.2105	0.2718	0.3499	0.0558
UTEX250_A12.36775.1	Endoplasmic reticulum	Signal peptide|Transmembrane domain	0.0731	0.218	0.0585	0.2886	0.3838	0.1461	0.7183	0.2477	0.3783	0.0783
UTEX250_A12.36860.1	Endoplasmic reticulum		0.4675	0.1839	0.062	0.1447	0.3028	0.1006	0.6532	0.2281	0.2077	0.0212
UTEX250_A12.36865.1	Mitochondrion	Transmembrane domain	0.1631	0.1221	0.0444	0.0438	0.9535	0.0715	0.2056	0.0334	0.0502	0.0666
UTEX250_A12.38360.1	Cytoplasm		0.7626	0.2769	0.0697	0.2314	0.2836	0.0062	0.1747	0.2143	0.142	0.0115
UTEX250_A12.38365.1	Cytoplasm	Nuclear export signal	0.5373	0.4211	0.0506	0.1543	0.3478	0.1433	0.1264	0.5617	0.3384	0.0538
UTEX250_A12.38650.1	Cytoplasm|Nucleus	Nuclear localization signal	0.6491	0.6288	0.1316	0.0415	0.2587	0.0338	0.0313	0.1122	0.0683	0.0622
UTEX250_A12.38655.1	Cytoplasm		0.4509	0.4011	0.1879	0.1501	0.3664	0.2707	0.074	0.0257	0.087	0.2377
UTEX250_B12.37750.1	Cytoplasm|Nucleus	Nuclear localization signal	0.5411	0.6833	0.1268	0.0894	0.0615	0.0252	0.1163	0.0582	0.0765	0.007
UTEX250_B12.40975	Mitochondrion	Mitochondrial transit peptide	0.1665	0.134	0.0359	0.0416	0.9026	0.0489	0.0176	0.0128	0.0171	0.0168

### Sheet: Chla. DeepLoc predictions
Protein_ID	Localizations	Signals	Cytoplasm	Nucleus	Extracellular	Cell membrane	Mitochondrion	Plastid	Endoplasmic reticulum	Lysosome/Vacuole	Golgi apparatus	Peroxisome
Cre01.g013200	Endoplasmic reticulum	Signal peptide|Transmembrane domain	0.1334	0.159	0.2292	0.3796	0.1778	0.1379	0.7031	0.5093	0.3345	0.0211
Cre01.g013750	Cytoplasm		0.5733	0.216	0.3015	0.1899	0.2883	0.2744	0.0672	0.0711	0.0596	0.08
Cre01.g013769	Cytoplasm		0.6003	0.3467	0.0641	0.2436	0.2953	0.0499	0.1399	0.2242	0.1642	0.012
Cre01.g016500	Cell membrane		0.4707	0.1128	0.5192	0.5771	0.2622	0.5199	0.2093	0.067	0.1583	0.0236
Cre01.g016514	Plastid	Chloroplast transit peptide	0.1641	0.0875	0.0139	0.0332	0.1292	0.9733	0.0223	0.0159	0.0332	0.0096
Cre01.g021000	Cytoplasm		0.639	0.2774	0.1464	0.1148	0.1356	0.0598	0.1332	0.0939	0.1731	0.0167
Cre01.g037000	Extracellular	Signal peptide	0.2237	0.0502	0.7469	0.2038	0.0882	0.3586	0.3284	0.4216	0.3555	0.0306
Cre01.g037050	Nucleus	Nuclear localization signal	0.1753	0.9617	0.1192	0.0394	0.0406	0.0061	0.0153	0.0563	0.0436	0.0009
Cre01.g039600	Cytoplasm		0.5079	0.2466	0.1594	0.2194	0.109	0.1113	0.0447	0.0953	0.0656	0.0507
Cre01.g800042	Endoplasmic reticulum	Signal peptide	0.1282	0.1447	0.0837	0.1169	0.2652	0.088	0.8295	0.4953	0.2704	0.0611
Cre01.g800066	Cytoplasm		0.5535	0.2608	0.1267	0.0464	0.2099	0.0292	0.0587	0.3551	0.1482	0.0803
Cre01.g800097	Plastid	Transmembrane domain	0.1479	0.0791	0.1181	0.2587	0.089	0.3582	0.2864	0.2157	0.248	0.1
Cre02.g088950	Mitochondrion	Transmembrane domain	0.1024	0.3114	0.0363	0.025	0.9378	0.0647	0.1887	0.0612	0.06	0.0255
Cre02.g089000	Cytoplasm		0.5949	0.4182	0.0293	0.0651	0.092	0.1229	0.2622	0.13	0.2051	0.052
Cre02.g091845	Cell membrane		0.1522	0.0912	0.1156	0.4576	0.3187	0.077	0.3754	0.1422	0.2153	0.0968
Cre02.g091850	Mitochondrion	Mitochondrial transit peptide	0.1605	0.0615	0.1627	0.0688	0.7485	0.6127	0.0318	0.0185	0.063	0.0072
Cre02.g099495	Mitochondrion		0.2661	0.2071	0.1733	0.1353	0.423	0.0302	0.3191	0.121	0.1266	0.0427
Cre02.g099500	Lysosome/Vacuole		0.3412	0.1389	0.0441	0.354	0.1624	0.0806	0.3559	0.687	0.5037	0.0364
Cre03.g152400	Cytoplasm|Nucleus		0.6255	0.5198	0.3119	0.1625	0.2957	0.0173	0.1224	0.1373	0.3031	0.1321
Cre03.g152425	Cytoplasm	Mitochondrial transit peptide	0.5121	0.0891	0.317	0.1968	0.6033	0.3301	0.1338	0.1863	0.2636	0.0967
Cre03.g152500	Plastid	Chloroplast transit peptide	0.3188	0.1329	0.0784	0.0982	0.2455	0.911	0.0234	0.04	0.0634	0.0178
Cre03.g152505	Endoplasmic reticulum	Signal peptide|Transmembrane domain	0.1012	0.2887	0.0827	0.121	0.1171	0.0331	0.9278	0.3018	0.4548	0.0563
Cre03.g155500	Mitochondrion	Transmembrane domain	0.114	0.0892	0.0562	0.0452	0.9592	0.037	0.1343	0.0584	0.0639	0.0167
Cre03.g155501	Mitochondrion	Mitochondrial transit peptide	0.1012	0.0555	0.0915	0.1169	0.7567	0.425	0.0237	0.0255	0.0349	0.0437
Cre03.g158595	Cytoplasm|Nucleus		0.5269	0.5085	0.0886	0.1082	0.1674	0.0454	0.1409	0.1425	0.0664	0.1224
Cre03.g158600	Mitochondrion	Mitochondrial transit peptide	0.1647	0.06	0.1547	0.0919	0.7918	0.5759	0.0339	0.0232	0.0705	0.0097
Cre06.g278242	Mitochondrion	Mitochondrial transit peptide	0.1193	0.0835	0.0151	0.0769	0.9576	0.0205	0.0041	0.0289	0.0178	0.0108
Cre06.g278345	Endoplasmic reticulum	Transmembrane domain	0.158	0.3061	0.0268	0.0831	0.5474	0.045	0.8155	0.1541	0.4567	0.2003
Cre06.g279950	Cytoplasm		0.6726	0.1871	0.1221	0.2899	0.1148	0.0781	0.1379	0.2791	0.1393	0.0173
Cre06.g279976	Cytoplasm		0.6944	0.0447	0.5364	0.3532	0.4157	0.032	0.2157	0.3964	0.4092	0.0462
Cre07.g339550	Cytoplasm	Peroxisomal targeting signal	0.5396	0.1319	0.1954	0.0554	0.6088	0.0326	0.0965	0.5246	0.2598	0.1902
Cre07.g339554	Lysosome/Vacuole		0.1938	0.1271	0.1102	0.27	0.1138	0.0629	0.1849	0.3906	0.1967	0.0381
Cre08.g363600	Plastid		0.1846	0.0726	0.09	0.215	0.1766	0.5847	0.479	0.1924	0.4033	0.0389
Cre08.g363695	Mitochondrion	Mitochondrial transit peptide	0.1254	0.092	0.0154	0.0565	0.8424	0.0027	0.037	0.0625	0.0318	0.013
Cre09.g396475	Cytoplasm		0.502	0.3319	0.2106	0.2133	0.0784	0.1282	0.0711	0.1221	0.0662	0.0481
Cre09.g396485	Cytoplasm|Nucleus		0.5802	0.5479	0.4192	0.302	0.2642	0.0016	0.1741	0.0879	0.0939	0.1112
Cre10.g451300	Plastid		0.2603	0.1747	0.1925	0.2054	0.4657	0.6456	0.3916	0.0474	0.0826	0.2425
Cre10.g451350	Cytoplasm|Nucleus	Nuclear localization signal	0.5253	0.5285	0.2353	0.1877	0.1918	0.0089	0.1611	0.2362	0.1221	0.0084
Cre10.g465950	Nucleus	Nuclear localization signal	0.3166	0.8419	0.0238	0.0292	0.0467	0.0031	0.2303	0.2117	0.0765	0.0018
Cre10.g466000	Cytoplasm|Mitochondrion	Peroxisomal targeting signal	0.478	0.2336	0.0453	0.0322	0.6998	0.0281	0.3046	0.1905	0.1913	0.1037
Cre11.g475400	Cytoplasm		0.54	0.4905	0.0753	0.0681	0.0921	0.0254	0.1116	0.3326	0.4497	0.1046
Cre11.g475432	Plastid		0.3297	0.3314	0.187	0.1763	0.3302	0.7305	0.1093	0.1139	0.088	0.1688
Cre12.g486850	Plastid	Chloroplast transit peptide	0.1344	0.1012	0.0546	0.0438	0.1669	0.9691	0.0284	0.0274	0.0604	0.0677
Cre12.g486851	Cytoplasm		0.6452	0.1397	0.123	0.1651	0.1031	0.0586	0.0963	0.0816	0.1387	0.0248
Cre12.g496645	Endoplasmic reticulum	Signal peptide|Transmembrane domain	0.2169	0.2007	0.2527	0.2129	0.4652	0.2784	0.7957	0.2184	0.2473	0.0327
Cre12.g496650	Endoplasmic reticulum	Transmembrane domain	0.1587	0.1592	0.021	0.0975	0.2153	0.0431	0.8514	0.3233	0.2254	0.0184
Cre12.g513245	Endoplasmic reticulum	Signal peptide	0.3714	0.3199	0.3491	0.062	0.3514	0.0223	0.6062	0.1969	0.164	0.1126
Cre12.g513254	Nucleus		0.2735	0.7388	0.3376	0.0886	0.0501	0.1648	0.0893	0.0201	0.0854	0.1045
Cre12.g518645	Mitochondrion	Mitochondrial transit peptide	0.1465	0.1117	0.0271	0.0382	0.9378	0.0815	0.1072	0.0298	0.0178	0.0369
Cre12.g518650	Endoplasmic reticulum		0.4023	0.1026	0.3024	0.2385	0.17	0.3642	0.4632	0.202	0.2285	0.011
Cre12.g541200	Mitochondrion		0.254	0.3979	0.1184	0.3123	0.6034	0.1241	0.2805	0.2829	0.1124	0.0785
Cre12.g541211	Cytoplasm		0.6216	0.3437	0.2884	0.1749	0.1447	0.0893	0.203	0.315	0.1577	0.0207
Cre12.g546750	Cytoplasm	Nuclear localization signal	0.6265	0.3884	0.13	0.0276	0.102	0.0744	0.0861	0.0713	0.0956	0.0245
Cre12.g546770	Plastid	Chloroplast transit peptide	0.1621	0.0805	0.0499	0.0788	0.4705	0.936	0.036	0.0281	0.0413	0.0359
Cre12.g547734	Endoplasmic reticulum	Signal peptide|Transmembrane domain	0.1211	0.2357	0.0975	0.1188	0.104	0.0393	0.767	0.2226	0.431	0.0365
Cre12.g547750	Cytoplasm		0.6469	0.2558	0.187	0.2384	0.1185	0.0399	0.223	0.1237	0.2408	0.0148
Cre13.g575333	Cytoplasm	Nuclear export signal	0.7081	0.4389	0.0508	0.0711	0.0934	0.011	0.1408	0.4462	0.4041	0.0226
Cre13.g588386	Nucleus	Nuclear localization signal	0.4162	0.7238	0.1037	0.161	0.3475	0.013	0.0364	0.015	0.0472	0.0791
Cre13.g588405	Nucleus	Nuclear localization signal	0.4479	0.518	0.2551	0.0684	0.083	0.0467	0.1056	0.0712	0.0599	0.012
Cre13.g588495	Cytoplasm		0.4974	0.4744	0.2132	0.1104	0.1255	0.045	0.1504	0.0906	0.0725	0.0151
Cre13.g588501	Nucleus		0.3198	0.6048	0.175	0.0853	0.1093	0.1166	0.098	0.0817	0.0139	0.0107
Cre16.g662200_4532.1	Plastid		0.2509	0.0835	0.1226	0.0424	0.5144	0.9104	0.0112	0.0543	0.1661	0.0244
Cre16.g683483	Cytoplasm		0.7763	0.3747	0.0826	0.0472	0.105	0.0353	0.1095	0.1576	0.1045	0.0328
Cre16.g683495	Cytoplasm		0.6998	0.434	0.3396	0.1005	0.2224	0.0079	0.0488	0.0424	0.0748	0.0368
Cre16.g686900	Nucleus	Nuclear localization signal	0.4536	0.8006	0.0595	0.0933	0.0642	0.0136	0.1115	0.0235	0.1405	0.001
Cre16.g801965	Endoplasmic reticulum	Signal peptide|Transmembrane domain	0.093	0.1659	0.0687	0.1926	0.0992	0.0388	0.8234	0.2528	0.4024	0.0442
Cre17.g727326	Nucleus		0.3995	0.4935	0.2002	0.0716	0.405	0.029	0.0625	0.0314	0.021	0.0083
Cre17.g727335	Cytoplasm|Nucleus	Peroxisomal targeting signal	0.6251	0.7524	0.2781	0.0245	0.3938	0.0068	0.0786	0.0229	0.1986	0.3271
