## Supplemental Dataset S05 for "Leaky ribosomal scanning enables tunable translation of bicistronic ORFs in green algae"

### Sheet: Legend
Supplementary dataset S05
This document contains all primers and plasmids used in assembly, genotyping, and RT-qPCR analysis within this study.

### Sheet: Assembly Primers
Name	Sequence	Description	Used in:	Template	Amplicon Size(s)	Sequence length	Tm	Vendor	Designer
SM000628	TGGGCCAGATGAGAGCGCAAAGGATCCCGCCGCTGGGCAGGCA	pMAD32,33,34,35,36,38, 39, TOM22_SDHAF fwd	Assembly of pMAD32,33,34,35,36,39	UTEX250 gDNA, pMAD33	1413 (628/629), 987 (628/634), 979 (628/640), 981(628/644), 1370 (628/649)	43	70.8	IDT	MAD
SM000629	CTTGCTCACCATTATATCTAGGGTCGTGTGGCTAGTCCTCCCAGATGAAGG	pMAD33 Tom22 pro, ORF, interORF_rev	Assembly of pMAD33	UTEX250 gDNA	1413 (628/629)	51	65.4	IDT	MAD
SM000630	GACCCTAGATATAATGGTGAGCAAGGGCGAG	pMAD33 Venus CDS Forward primer	Assembly of pMAD33	pMAD30	743 (630/631)	31	59.7	IDT	MAD
SM000631	TACAGCTTTGCACTCACTTCAGCTCGTCCATG	pMAD33 Venus CDS Reverse primer	Assembly of pMAD33	pMAD30	743 (630/631)	32	57.2	IDT	MAD
SM000632	GAGCTGAAGTGAGTGCAAAGCTGTAGCACTTG	pMAD33 TOM22 Terminator_fwd	Assembly of pMAD33	UTEX250 gDNA	537 (632/633)	32	58	IDT	MAD
SM000633	TCGACCAGCACAGACACAGTGTGATAGGGCCTCGTATAAGATAG	pMAD33 TOM22 Terminator_rev	Assembly of pMAD33	UTEX250 gDNA	537 (632/633)	44	52.4	IDT	MAD
SM000634	TCCGGAGACAGCGCTGGGGGGCTACGGGACTCTTTTG	pMAD34 TOM22 Terminator_rev	Assembly of pMAD34	pMAD33	987 (628/634)	37	69	IDT	MAD
SM000635	GTAGCCCCCCAGCGCTGTCTCCGGAACCTCC	pMAD34 Tom22 no start_Venus_fwd	Assembly of pMAD34	pMAD33	1678 (635/636)	31	59.4	IDT	MAD
SM000636	TCGACCAGCACAGACACAGTGTGATAGGGCCTCGTATAAGATAGTTTTAGG	pMAD34 Tom22 no start_Venus_rev	Assembly of pMAD34	pMAD33	1678 (635/636)	51	59.8	IDT	MAD
SM000637	CCATGGCGGCGGGCTACGGGACTCTTTTGGACGTGTACAATACGC	pMAD35 pTOM22 STRONG K_rev	Assembly of pMAD35	pMAD33	1679 (638/639)	45	72.3	IDT	MAD
SM000638	CCCGTAGCCCGCCGCCATGGCTGTCTCCGGAACC	pMAD35 TOM22-VENUS STRONG K_fwd	Assembly of pMAD35	pMAD33	1679 (638/639)	34	59	IDT	MAD
SM000639	CAGCACAGACACAGTGTGATAGGGCCTCGTATAAGATAGTTTTAG	pMAD35,36 TOM22-VENUS Kozak_rev	Assembly of pMAD35, 36	pMAD33	1679 (638/639)	45	57.8	IDT	MAD
SM000640	CCATAAAAAAGGGCTACGGGACTCTTTTGGACGTGTACAATACGC	pMAD36 pTOM22 WEAK K_rev	Assembly of pMAD36	pMAD33	979 (628/640)	45	72.3	IDT	MAD
SM000641	CCCGTAGCCCTTTTTTATGGCTGTCTCCGGAACC	pMAD36 TOM22-VENUS WEAK K_fwd	Assembly of pMAD36	pMAD33	1679 (639/641)	34	59	IDT	MAD
SM000644	CACCATTATATCGGGCTACGGGACTCTTTTGGACGTGTACAATACGC	pMAD32 pTOM22_rev	Assembly of pMAD32	pMAD33	981(628/644)	47	72.3	IDT	MAD
SM000645	AGTCCCGTAGCCCGATATAATGGTGAGCAAGG	pMAD32 Venus w/SDHAF Kozak_fwd	Assembly of pMAD32	pMAD33	1261 (645/646)	32	50.3	IDT	MAD
SM000646	TCGACCAGCACAGACACAGTGTGATAGGGCCTCGTATAAGATAG	pMAD32 Venus w/SDHAF Kozak_rev	Assembly of pMAD32	pMAD33	1261 (645/646)	44	52.4	IDT	MAD
SM000649	GAAGGAAGGCATGGTGGCTGCAGGGACTTCCAGGTG	MAD39 ATG Insert Rev	Assembly of pMAD39	pMAD33	1370 (628/649)	36	69.3	IDT	MAD
SM000650	CCCTGCAGCCACCATGCCTTCCTTCATCTGGGAG	MAD39 ATG Insert 2 Fwd	Assembly of pMAD39	pMAD33	1301 (650/651)	34	53.5	IDT	MAD
SM000651	TCGACCAGCACAGACACAGTGTGATAGGGCCTCGTATAAGATAG	MAD39 ATG Insert 2 Rev	Assembly of pMAD39	pMAD33	1301 (650/651)	44	52.4	IDT	MAD
SM000652	TGGGCCAGATGAGAGCGCAAAGGATTCGGCGCTGGTGATCTTC	pMAD41,42,43,44,45,46 pOST4-OST4-InterORF_fwd	Assembly of pMAD41,42,43,44,45,46	UTEX250 gDNA, pMAD41	758 (652/653), 538 (652/658), 538 (652/663), 749 (652/682)	43	59.8	IDT	MAD
SM000653	CTTGCTCACCATGGGTGGATCACTAGTCCC	pMAD41 pOST4-OST4-InterORF_rev	Assembly of pMAD41	UTEX250 gDNA	758 (652/653)	30	55.6	IDT	MAD
SM000654	TAGTGATCCACCCATGGTGAGCAAGGGCGAG	pMAD41 Venus fwd	Assembly of pMAD41, 42	pMAD33	742 (654/655)	31	59.7	IDT	MAD
SM000655	CCCATGGGACTCTCACTTCAGCTCGTCCATG	pMAD41 Venus rev	Assembly of pMAD41	pMAD33	538 (656/657)	31	57.2	IDT	MAD
SM000656	CGAGCTGAAGTGAGAGTCCCATGGGCCCGGT	pMAD41 OST4 Term_fwd	Assembly of pMAD41	UTEX250 gDNA	538 (656/657)	31	63.8	IDT	MAD
SM000657	TCGACCAGCACAGACACAGTGTGATCGACAACTGCGTGGTGGG	pMAD41 OST4 Term_rev	Assembly of pMAD41	UTEX250 gDNA	538 (656/657)	43	61.3	IDT	MAD
SM000658	GATCATCAAACATGGCGGCCTCCAATCATCCAAGTGGTAAGC	pMAD42 pOST4 rev	Assembly of pMAD42	UTEX250 gDNA	538 (652/658)	42	59.4	IDT	MAD
SM000659	TTGGAGGCCGCCATGTTTGATGATCAGGATCTCG	pMAD42 OST4 Poly_Up-SK_fwd	Assembly of pMAD42	UTEX250 gDNA	245 (659/660)	34	56	IDT	MAD
SM000660	CTTGCTCACCATGGGTGGATCACTAGTCCC	pMAD42 OST4 Poly_Up-SK_rev	Assembly of pMAD42	UTEX250 gDNA	245 (659/660)	30	55.6	IDT	MAD
SM000661	GATCATCAAACATAAAAAACTCCAATCATCCAAGTGGTAAGC	pMAD43 OST4 Poly_Up-WK_fwd	Assembly of pMAD43	UTEX250 gDNA	538 (661/662)	42	59.4	IDT	MAD
SM000662	TTGGAGTTTTTTATGTTTGATGATCAGGATCTCG	pMAD43 OST4 Poly_Up-WK_rev	Assembly of pMAD43	UTEX250 gDNA	538 (661/662)	34	56	IDT	MAD
SM000663	CCTGATCATCAAACCTGGGCTCCAATCATCC	pMAD44 pOST4_rev no start	Assembly of pMAD44	UTEX250 gDNA	538 (652/663)	31	57.1	IDT	MAD
SM000664	TTGGAGCCCAGGTTTGATGATCAGGATCTCGG	pMAD44 OST4 Poly_Up- No Start_fwd	Assembly of pMAD44	UTEX250 gDNA	242 (664/660)	32	54.6	IDT	MAD
SM000665	CACCATGGGTGGCTCCAATCATCCAAGTGGTAAGC	pMAD45 pOST4_rev	Assembly of pMAD45	UTEX250 gDNA	531 (662/665)	35	59.4	IDT	MAD
SM000666	TGGATGATTGGAGCCACCCATGGTGAGCAAGGGCGAG	pMAD45 Venus fwd	Assembly of pMAD45	pMAD33	748 (666/655)	37	59.7	IDT	MAD
SM000682	GGGTGCATGATCACTAGTCCCTCCTGGGCCG	pMAD46* pOST4 & CDS_fwd	Assembly of pMAD46	UTEX250 gDNA	749 (652/682)	31	60.8	IDT	MAD
SM000683	CAGGAGGGACTAGTGATCATGCACCCATGGTGAGCAAGGGCGAG	pMAD46* venus, term_fwd	Assembly of pMAD46	UTEX250 gDNA	1268 (683/657)	44	59.7	IDT	MAD
SM000674	TGGGCCAGATGAGAGCGCAAAGGATACCCTGACGCAGAGCCTG	pMAD53,55,56,57,60 pPSAD2	Assembly of pMAD53,55,56,57,60	pMAD26	1045 (674/686), 1045 (674/690), 1767 (674/700), 1039 (674/702)	43	61.7	IDT	MAD
SM000679	TCGACCAGCACAGACACAGTGTGATCGACCTGGAGACGTACAAG	MAD50 SP, VENUS, Term_rev	Assembly of pMAD53,55,56,57,60	pMAD26	746 (679/689), 537 (679/693), 1131 (705/679)	44	57.3	IDT	MAD
SM000686	CTTGGACACCATGATGTCAGGGTTAGGATGGCAAG	pMAD53 pPSAD rev	Assembly of pMAD53	pMAD26	1045 (676/686)	35	61	IDT	MAD
SM000687	TAACCCTGACATCATGGTGTCCAAGGGCGAG	pMAD53 msf5GFP Fwd	Assembly of pMAD53	pMAD49	746 (687/688)	31	59.3	IDT	MAD
SM000688	TGTTCCTGATGACTTACTTGTACAGCTCGTCCTTG	pMAD53 msf5GFP rev	Assembly of pMAD53	pMAD49	746 (687/688)	35	58.1	IDT	MAD
SM000689	CTGTACAAGTAAGTCATCAGGAACAGGGTG	pMAD53 tPSAD fwd	Assembly of pMAD53	pMAD26	537 (679/689)	30	54.6	IDT	MAD
SM000690	GGACAGCACCATGATGTCAGGGTTAGGATGGCAAG	pMAD55 pPSAD_rev	Assembly of pMAD55	pMAD26	1045 (674/690)	35	61	IDT	MAD
SM000691	TAACCCTGACATCATGGTGCTGTCCTGCATCATCCTGTGCATC	pMAD55 GP Lucif_fwd	Assembly of pMAD55	pMAD49	605 (691/692)	43	70.4	IDT	MAD
SM000692	TGTTCCTGATGACTCAGTCGCCGCCGGCGCC	pMAD55 GP Lucif_rev	Assembly of pMAD55	pMAD49	605 (691/692)	31	70.9	IDT	MAD
SM000693	GGCGGCGACTGAGTCATCAGGAACAGGGTG	pMAD55 tPSAD_fwd	Assembly of pMAD55	pMAD26	537 (679/693)	30	54.6	IDT	MAD
SM000700	CTTCCTCCTCAGGCTTACTTGTACAGCTCGTCCTTGC	pMAD56 pPSAD-EK-GFP_rev	Assembly of pMAD56	pMAD53	1767 (674/700)	37	60.9	IDT	MAD
SM000701	GCTGTACAAGTAAGCCTGAGGAGGAAGATGGTGCTGTCCTGCATC	pMAD56 GP Luc- tPSAD_fwd	Assembly of pMAD56	pMAD55	1131 (679/701)	45	57.3	IDT	MAD
SM000702	CACCATAAAAAAAGGGTTAGGATGGCAAGTGG	pMAD57 pPSAD WK_rev	Assembly of pMAD57	pMAD53	1039 (674/702)	32	59.4	IDT	MAD
SM000703	CCATCCTAACCCTTTTTTTATGGTGTCCAAGGGCGAG	pMAD57 BFP WK_fwd	Assembly of pMAD57	pMAD49	753 (703/704)	37	59.3	IDT	MAD
SM000704	CTTCCTCCTCAGGCTTACTTGTACAGCTCGTCCTTG	pMAD57 BFP WK_rev	Assembly of pMAD57	pMAD49	753 (703/704)	36	58.1	IDT	MAD
SM000705	GCTGTACAAGTAAGCCTGAGGAGGAAGATGGTGCTGTCCTGCATC	pMAD57 interORF Luc_fwd	Assembly of pMAD57	pMAD55	1131 (705/679)	45	57.3	IDT	MAD
SM000710*	TGAAACTCAGGCGGTTGGGCCAGATGAGAGCGCAAAGGATACCCTGACGCAGAGCCTG	pMAD61.62GFP no stop_fwd	Assembly of pMAD61 & pMAD62	pMAD56	1785 (710*/711*)	58	61.7	IDT	MAD
SM000711*	AAGTTCAGCAGCTGCTTCACCTTGTACAGCTCGTCCTTGC	pMAD61.62GFP no stop_rev	Assembly of pMAD61 & pMAD62	pMAD57	1785 (710*/711*)	41	63.5	IDT	MAD
SM000712*	GCAAGGACGAGCTGTACAAGGTGAAGCAGCTGCTGAACTTCGAC	pMAD61.62 F2A_fwd	Assembly of pMAD61 & pMAD62	pMAD56	106 (712/713)	38	58	IDT	MAD
SM000713*	ATGATGCAGGACAGCACCATGGGGCCGGGGTTGGACTC	pMAD61.62 F2A_rev	Assembly of pMAD61 & pMAD62	pMAD57	106 (712/713)	59	57.3	IDT	MAD
SM000714*	TGGAGTCCAACCCCGGCCCCATGGTGCTGTCCTGCATC	pMAD61.62 Luc-Term_fwd	Assembly of pMAD61 & pMAD62	pMAD56	1138 (714/715)	58	61.7	IDT	MAD
SM000715*	CAAGGGGATCTGAGGTCGACCAGCACAGACACAGTGTGATCGACCTGGAGACGTACAAG	pMAD61.62 Luc-Term_rev	Assembly of pMAD61 & pMAD62	pMAD57	1139 (714/715)	40	58.9	IDT	MAD
SM000716	TGAAACTCAGGCGGTTGGGCCAGATGAGAGCGCAAAGGATACCCTGACGCAGAGCCTG	pMAD60 fragment1_fwd	Assembly of pMAD60	pMAD56	1305 (716/717)	44	64.6	IDT	MAD
SM000717	TTGAAGAAGTCGTGGCGCTTCATGTGGTCGGGGTAGCGGGA	pMAD60 fragment1_rev	Assembly of pMAD60	pMAD56	1305 (716/717)	38	64.8	IDT	MAD
SM000718	CCCGCTACCCCGACCACATGAAGCGCCACGACTTCTTC	pMAD60 frag 2_fwd	Assembly of pMAD60	pMAD56	1636 (718/719)	38	57.3	IDT	MAD
SM000719	CAAGGGGATCTGAGGTCGACCAGCACAGACACAGTGTGATCGACCTGGAGACGTACAAG	pMAD60 frag 2_rev	Assembly of pMAD60	pMAD56	1636 (718/719)	59	57.3	IDT	MAD

### Sheet: RT-PCR Primers
Name	Sequence	Description	Sequence Length	Amplicon Size	Primer Effciency	Tm	Vendor	Designer
SM000724	AGCAGAAGAACGGCATCAA	RT-qPCR primer with SM000725 for GFP ORF transcript abundance	19	93	97.01	57.4	IDT	MAD
SM000725	GGGTGTTCTGCTGGTAGTG	RT-qPCR primer with SM000724 for GFP ORF transcript abundance	19	93	97.01	57.8	IDT	MAD
SM000726	TGGAGGTGCTGAAGGAGA	RT-qPCR primer with SM000727 for Luciferase ORF transcript abundance	18	87	90.48	57	IDT	MAD
SM000727	TGCACTTGATGTGGGACAG	RT-qPCR primer with SM000726 for Luciferase ORF transcript abundance	19	87	90.48	57.7	IDT	MAD
SM000733	TGCACTTGATGTGGGACAGG	RT-PCR primer with SM000734 for verification of a bicistronic transcript	20	1051	NA	60.3	IDT	MAD
SM000734	ATGGTGTCCAAGGGCGAG	RT-PCR primer with SM000733 for verification of a bicistronic transcript	18	1051	NA	59.3	IDT	MAD

### Sheet: Genotyping & Sequencing Primers
Name	Sequence	Description	Sequence Length	Tm	Vendor	Designer
PB000295	GTGCTGGACGTGGTGACC	Genotyping forward Primer used alongside SM000123. Binds to the CDS of neoR	18	60.7	IDT	JLM
PB000296	CTTCAGGCGGGCGAACAG	Genotyping forward Primer used alongside SM000123. Binds to the CDS of neoR	18	61.1	IDT	JLM
SM000001	AACTCTGGGACATGGCTGTG	Genotyping forward Primer used alongside PB000296. Binds upstream of the 5' flank of DAO1	20	60	IDT	JLM
SM000123	CAAGAGGTGCAAAGCCGTTC	Genotyping forward Primer used alongside PB000295. Binds upstream of the 3' flank of DAO1	20	60	IDT	JLM

### Sheet: Plasmids
Plasmid Name	Backbone	Cassette	Description	Sequence Length	Sequence
pJLM0024	pUC57	ApDAO1::ApPGK1-neoR-ApPGK1::ApDAO1	NeoR module at DAO1 only	6019	TCGCGCGTTTCGGTGATGACGGTGAAAACCTCTGACACATGCAGCTCCCGGAGACGGTCACAGCTTGTCTGTAAGCGGATGCCGGGAGCAGACAAGCCCGTCAGGGCGCGTCAGCGGGTGTTGGCGGGTGTCGGGGCTGGCTTAACTATGCGGCATCAGAGCAGATTGTACTGAGAGTGCACCATATGCGGTGTGAAATACCGCACAGATGCGTAAGGAGAAAATACCGCATCAGGCGCCATTCGCCATTCAGGCTGCGCAACTGTTGGGAAGGGCGATCGGTGCGGGCCTCTTCGCTATTACGCCAGCTGGCGAAAGGGGGATGTGCTGCAAGGCGATTAAGTTGGGTAACGCCAGGGTTTTCCCAGTCACGACGTTGTAAAACGACGGCCAGTTCTA…
pMAD32	JLM24	ApDAO1::pApPGK1-neoR-tApPGK1:pTOM20(GATATA)-Venus-tTOM20::ApDAO1	TOM20 promoter driving Venus with Kozak sequence of SDHAF. With NeoR and targeted to DAO1.	8186	ATCACACTGTGTCTGTGCTGGTCGACCTCAGATCCCCTTGATCGGCCGCCCCCTGAATGTATGTCGCAATGCTGGAGTGCAAGGAAGTGGGGGTACAGGCAACTGCATTGCAAGGTTCACCTCAGGTGCAGACACCGTCGAGCGCAAAGGCTGCCTGCGTCCAGCCGGGCCGGGCCGACCCCTGGGCCGCCCACAGCTCTAGGAAGCGATCCTTGGCGCCAGGCAGCAGCGTCTCAATCGTGTCGTACACTGCCTGGGGCACCGCATGGCAGGGTGATCCTGGCACGGGGGAGGGGTGGGCGAGAGGTTGGCTGCGGTGCTCATCAGTCTGCTCTGACAATGAAGACATGGCATTGTCCACAGAGCCGAGGCCTCTGCCCACTACCCTCCCACCCACCT…
pMAD33	JLM24	ApDAO1::pApPGK1-neoR-tApPGK1:pTOM20(EK)-Venus-tTOM20::ApDAO1	Bicistronic TOM20-Venus with Endogenous TOM20 Kozak Sequence. With NeoR and targeted to DAO1.	8612	TCGCGCGTTTCGGTGATGACGGTGAAAACCTCTGACACATGCAGCTCCCGGAGACGGTCACAGCTTGTCTGTAAGCGGATGCCGGGAGCAGACAAGCCCGTCAGGGCGCGTCAGCGGGTGTTGGCGGGTGTCGGGGCTGGCTTAACTATGCGGCATCAGAGCAGATTGTACTGAGAGTGCACCATATGCGGTGTGAAATACCGCACAGATGCGTAAGGAGAAAATACCGCATCAGGCGCCATTCGCCATTCAGGCTGCGCAACTGTTGGGAAGGGCGATCGGTGCGGGCCTCTTCGCTATTACGCCAGCTGGCGAAAGGGGGATGTGCTGCAAGGCGATTAAGTTGGGTAACGCCAGGGTTTTCCCAGTCACGACGTTGTAAAACGACGGCCAGTTCTA…
pMAD34	JLM24	ApDAO1::pApPGK1-neoR-tApPGK1:pTOM20(No Start)-Venus-tTOM20::ApDAO1	Bicistronic TOM20-Venus with TOM20 start codon removed. With NeoR and targeted to DAO1.	8609	TCGCGCGTTTCGGTGATGACGGTGAAAACCTCTGACACATGCAGCTCCCGGAGACGGTCACAGCTTGTCTGTAAGCGGATGCCGGGAGCAGACAAGCCCGTCAGGGCGCGTCAGCGGGTGTTGGCGGGTGTCGGGGCTGGCTTAACTATGCGGCATCAGAGCAGATTGTACTGAGAGTGCACCATATGCGGTGTGAAATACCGCACAGATGCGTAAGGAGAAAATACCGCATCAGGCGCCATTCGCCATTCAGGCTGCGCAACTGTTGGGAAGGGCGATCGGTGCGGGCCTCTTCGCTATTACGCCAGCTGGCGAAAGGGGGATGTGCTGCAAGGCGATTAAGTTGGGTAACGCCAGGGTTTTCCCAGTCACGACGTTGTAAAACGACGGCCAGTTCTA…
pMAD35	JLM24	ApDAO1::pApPGK1-neoR-tApPGK1:pTOM20(SK)-Venus-tTOM20::ApDAO1	Bicistronic TOM20-Venus with Strong TOM20 Kozak Sequence. With NeoR and targeted to DAO1.	8612	TCGCGCGTTTCGGTGATGACGGTGAAAACCTCTGACACATGCAGCTCCCGGAGACGGTCACAGCTTGTCTGTAAGCGGATGCCGGGAGCAGACAAGCCCGTCAGGGCGCGTCAGCGGGTGTTGGCGGGTGTCGGGGCTGGCTTAACTATGCGGCATCAGAGCAGATTGTACTGAGAGTGCACCATATGCGGTGTGAAATACCGCACAGATGCGTAAGGAGAAAATACCGCATCAGGCGCCATTCGCCATTCAGGCTGCGCAACTGTTGGGAAGGGCGATCGGTGCGGGCCTCTTCGCTATTACGCCAGCTGGCGAAAGGGGGATGTGCTGCAAGGCGATTAAGTTGGGTAACGCCAGGGTTTTCCCAGTCACGACGTTGTAAAACGACGGCCAGTTCTA…
pMAD36	JLM24	ApDAO1::pApPGK1-neoR-tApPGK1:pTOM20(WK)-Venus-tTOM20::ApDAO1	Bicistronic TOM20-Venus with Weak TOM20 Kozak Sequence. With NeoR and targeted to DAO1.	8612	ATCACACTGTGTCTGTGCTGGTCGACCTCAGATCCCCTTGATCGGCCGCCCCCTGAATGTATGTCGCAATGCTGGAGTGCAAGGAAGTGGGGGTACAGGCAACTGCATTGCAAGGTTCACCTCAGGTGCAGACACCGTCGAGCGCAAAGGCTGCCTGCGTCCAGCCGGGCCGGGCCGACCCCTGGGCCGCCCACAGCTCTAGGAAGCGATCCTTGGCGCCAGGCAGCAGCGTCTCAATCGTGTCGTACACTGCCTGGGGCACCGCATGGCAGGGTGATCCTGGCACGGGGGAGGGGTGGGCGAGAGGTTGGCTGCGGTGCTCATCAGTCTGCTCTGACAATGAAGACATGGCATTGTCCACAGAGCCGAGGCCTCTGCCCACTACCCTCCCACCCACCT…
pMAD39	JLM24	ApDAO1::pApPGK1-neoR-tApPGK1:pTOM20(EK)-Venus-(+ATG)-tTOM20::ApDAO1	Bicistronic TOM20-Venus with Additonal ATG sequeunce in the inter-ORF region. With NeoR and targeted to DAO1.	8615	ATCACACTGTGTCTGTGCTGGTCGACCTCAGATCCCCTTGATCGGCCGCCCCCTGAATGTATGTCGCAATGCTGGAGTGCAAGGAAGTGGGGGTACAGGCAACTGCATTGCAAGGTTCACCTCAGGTGCAGACACCGTCGAGCGCAAAGGCTGCCTGCGTCCAGCCGGGCCGGGCCGACCCCTGGGCCGCCCACAGCTCTAGGAAGCGATCCTTGGCGCCAGGCAGCAGCGTCTCAATCGTGTCGTACACTGCCTGGGGCACCGCATGGCAGGGTGATCCTGGCACGGGGGAGGGGTGGGCGAGAGGTTGGCTGCGGTGCTCATCAGTCTGCTCTGACAATGAAGACATGGCATTGTCCACAGAGCCGAGGCCTCTGCCCACTACCCTCCCACCCACCT…
pMAD41	JLM24	ApDAO1::pApPGK1-neoR-tApPGK1:pOST4(EK)-Venus-tTOM20::ApDAO1	Bicistronic OST4-Venus with Endogenous OST4 Kozak Sequence. With NeoR and targeted to DAO1.	7957	ATCACACTGTGTCTGTGCTGGTCGACCTCAGATCCCCTTGATCGGCCGCCCCCTGAATGTATGTCGCAATGCTGGAGTGCAAGGAAGTGGGGGTACAGGCAACTGCATTGCAAGGTTCACCTCAGGTGCAGACACCGTCGAGCGCAAAGGCTGCCTGCGTCCAGCCGGGCCGGGCCGACCCCTGGGCCGCCCACAGCTCTAGGAAGCGATCCTTGGCGCCAGGCAGCAGCGTCTCAATCGTGTCGTACACTGCCTGGGGCACCGCATGGCAGGGTGATCCTGGCACGGGGGAGGGGTGGGCGAGAGGTTGGCTGCGGTGCTCATCAGTCTGCTCTGACAATGAAGACATGGCATTGTCCACAGAGCCGAGGCCTCTGCCCACTACCCTCCCACCCACCT…
pMAD42	JLM24	ApDAO1::pApPGK1-neoR-tApPGK1:pOST4(SK)-Venus-tTOM20::ApDAO1	Bicistronic OST4-Venus with Strong OST4 Kozak Sequence. With NeoR and targeted to DAO1.	7957	ATCACACTGTGTCTGTGCTGGTCGACCTCAGATCCCCTTGATCGGCCGCCCCCTGAATGTATGTCGCAATGCTGGAGTGCAAGGAAGTGGGGGTACAGGCAACTGCATTGCAAGGTTCACCTCAGGTGCAGACACCGTCGAGCGCAAAGGCTGCCTGCGTCCAGCCGGGCCGGGCCGACCCCTGGGCCGCCCACAGCTCTAGGAAGCGATCCTTGGCGCCAGGCAGCAGCGTCTCAATCGTGTCGTACACTGCCTGGGGCACCGCATGGCAGGGTGATCCTGGCACGGGGGAGGGGTGGGCGAGAGGTTGGCTGCGGTGCTCATCAGTCTGCTCTGACAATGAAGACATGGCATTGTCCACAGAGCCGAGGCCTCTGCCCACTACCCTCCCACCCACCT…
pMAD43	JLM24	ApDAO1::pApPGK1-neoR-tApPGK1:pOST4(WK)-Venus-tTOM20::ApDAO1	Bicistronic OST4-Venus with Weak OST4 Kozak Sequence. With NeoR and targeted to DAO1.	7957	ATCACACTGTGTCTGTGCTGGTCGACCTCAGATCCCCTTGATCGGCCGCCCCCTGAATGTATGTCGCAATGCTGGAGTGCAAGGAAGTGGGGGTACAGGCAACTGCATTGCAAGGTTCACCTCAGGTGCAGACACCGTCGAGCGCAAAGGCTGCCTGCGTCCAGCCGGGCCGGGCCGACCCCTGGGCCGCCCACAGCTCTAGGAAGCGATCCTTGGCGCCAGGCAGCAGCGTCTCAATCGTGTCGTACACTGCCTGGGGCACCGCATGGCAGGGTGATCCTGGCACGGGGGAGGGGTGGGCGAGAGGTTGGCTGCGGTGCTCATCAGTCTGCTCTGACAATGAAGACATGGCATTGTCCACAGAGCCGAGGCCTCTGCCCACTACCCTCCCACCCACCT…
pMAD44	JLM24	ApDAO1::pApPGK1-neoR-tApPGK1:pOST4(No Start)-Venus-tTOM20::ApDAO1	Bicistronic OST4-Venus with OST4 start codon removed. With NeoR and targeted to DAO1.	7954	ATCACACTGTGTCTGTGCTGGTCGACCTCAGATCCCCTTGATCGGCCGCCCCCTGAATGTATGTCGCAATGCTGGAGTGCAAGGAAGTGGGGGTACAGGCAACTGCATTGCAAGGTTCACCTCAGGTGCAGACACCGTCGAGCGCAAAGGCTGCCTGCGTCCAGCCGGGCCGGGCCGACCCCTGGGCCGCCCACAGCTCTAGGAAGCGATCCTTGGCGCCAGGCAGCAGCGTCTCAATCGTGTCGTACACTGCCTGGGGCACCGCATGGCAGGGTGATCCTGGCACGGGGGAGGGGTGGGCGAGAGGTTGGCTGCGGTGCTCATCAGTCTGCTCTGACAATGAAGACATGGCATTGTCCACAGAGCCGAGGCCTCTGCCCACTACCCTCCCACCCACCT…
pMAD45	JLM24	ApDAO1::pApPGK1-neoR-tApPGK1:pOST4(GATATA)-Venus-tOST4::ApDAO1	OST4 promoter driving Venus with Kozak sequence of FAM32A. With NeoR and targeted to DAO1.	7736	ATCACACTGTGTCTGTGCTGGTCGACCTCAGATCCCCTTGATCGGCCGCCCCCTGAATGTATGTCGCAATGCTGGAGTGCAAGGAAGTGGGGGTACAGGCAACTGCATTGCAAGGTTCACCTCAGGTGCAGACACCGTCGAGCGCAAAGGCTGCCTGCGTCCAGCCGGGCCGGGCCGACCCCTGGGCCGCCCACAGCTCTAGGAAGCGATCCTTGGCGCCAGGCAGCAGCGTCTCAATCGTGTCGTACACTGCCTGGGGCACCGCATGGCAGGGTGATCCTGGCACGGGGGAGGGGTGGGCGAGAGGTTGGCTGCGGTGCTCATCAGTCTGCTCTGACAATGAAGACATGGCATTGTCCACAGAGCCGAGGCCTCTGCCCACTACCCTCCCACCCACCT…
pMAD46	JLM24	ApDAO1::pApPGK1-neoR-tApPGK1:pOST4(EK)-Venus-(+ATG)-tOST4::ApDAO1	Bicistronic OST4-Venus with Additonal ATG sequeunce in the inter-ORF region. With NeoR and targeted to DAO1.	7960	ATCACACTGTGTCTGTGCTGGTCGACCTCAGATCCCCTTGATCGGCCGCCCCCTGAATGTATGTCGCAATGCTGGAGTGCAAGGAAGTGGGGGTACAGGCAACTGCATTGCAAGGTTCACCTCAGGTGCAGACACCGTCGAGCGCAAAGGCTGCCTGCGTCCAGCCGGGCCGGGCCGACCCCTGGGCCGCCCACAGCTCTAGGAAGCGATCCTTGGCGCCAGGCAGCAGCGTCTCAATCGTGTCGTACACTGCCTGGGGCACCGCATGGCAGGGTGATCCTGGCACGGGGGAGGGGTGGGCGAGAGGTTGGCTGCGGTGCTCATCAGTCTGCTCTGACAATGAAGACATGGCATTGTCCACAGAGCCGAGGCCTCTGCCCACTACCCTCCCACCCACCT…
pMAD53	JLM24	ApDAO1::pApPGK1-neoR-tApPGK1:pPSAD-msfGFP(r5M)-tPSAD::ApDAO1	Monocistronic GFP lacking internal ATG driven by pPSAD. With NeoR and targeted to DAO1.	8247	ATCACACTGTGTCTGTGCTGGTCGACCTCAGATCCCCTTGATCGGCCGCCCCCTGAATGTATGTCGCAATGCTGGAGTGCAAGGAAGTGGGGGTACAGGCAACTGCATTGCAAGGTTCACCTCAGGTGCAGACACCGTCGAGCGCAAAGGCTGCCTGCGTCCAGCCGGGCCGGGCCGACCCCTGGGCCGCCCACAGCTCTAGGAAGCGATCCTTGGCGCCAGGCAGCAGCGTCTCAATCGTGTCGTACACTGCCTGGGGCACCGCATGGCAGGGTGATCCTGGCACGGGGGAGGGGTGGGCGAGAGGTTGGCTGCGGTGCTCATCAGTCTGCTCTGACAATGAAGACATGGCATTGTCCACAGAGCCGAGGCCTCTGCCCACTACCCTCCCACCCACCT…
pMAD55	JLM24	ApDAO1::pApPGK1-neoR-tApPGK1:pPSAD-GpLUC-tPSAD::ApDAO1	Monocistronic GpLuciferase Driven by pPSAD. With NeoR and targeted to DAO1.	8106	ATCACACTGTGTCTGTGCTGGTCGACCTCAGATCCCCTTGATCGGCCGCCCCCTGAATGTATGTCGCAATGCTGGAGTGCAAGGAAGTGGGGGTACAGGCAACTGCATTGCAAGGTTCACCTCAGGTGCAGACACCGTCGAGCGCAAAGGCTGCCTGCGTCCAGCCGGGCCGGGCCGACCCCTGGGCCGCCCACAGCTCTAGGAAGCGATCCTTGGCGCCAGGCAGCAGCGTCTCAATCGTGTCGTACACTGCCTGGGGCACCGCATGGCAGGGTGATCCTGGCACGGGGGAGGGGTGGGCGAGAGGTTGGCTGCGGTGCTCATCAGTCTGCTCTGACAATGAAGACATGGCATTGTCCACAGAGCCGAGGCCTCTGCCCACTACCCTCCCACCCACCT…
pMAD56	JLM24	ApDAO1::pApPGK1-neoR-tApPGK1:pPSAD-(EK)msfGFP(r5M)-GpLUC-tPSAD::ApDAO1	Bicistronic msfGFP(r5M)GpLuciferase Driven by pPSAD with a Endogenous Kozak sequence at the GFP With NeoR and targeted to DAO1.	8840	TCGCGCGTTTCGGTGATGACGGTGAAAACCTCTGACACATGCAGCTCCCGGAGACGGTCACAGCTTGTCTGTAAGCGGATGCCGGGAGCAGACAAGCCCGTCAGGGCGCGTCAGCGGGTGTTGGCGGGTGTCGGGGCTGGCTTAACTATGCGGCATCAGAGCAGATTGTACTGAGAGTGCACCATATGCGGTGTGAAATACCGCACAGATGCGTAAGGAGAAAATACCGCATCAGGCGCCATTCGCCATTCAGGCTGCGCAACTGTTGGGAAGGGCGATCGGTGCGGGCCTCTTCGCTATTACGCCAGCTGGCGAAAGGGGGATGTGCTGCAAGGCGATTAAGTTGGGTAACGCCAGGGTTTTCCCAGTCACGACGTTGTAAAACGACGGCCAGTTCTA…
pMAD57	JLM24	ApDAO1::pApPGK1-neoR-tApPGK1:pPSAD-(WK)msfGFP(r5M)-GpLUC-tPSAD::ApDAO1	Bicistronic msfGFP(r5M)GpLuciferase Driven by pPSAD with a weak Kozak sequence at the GFP With NeoR and targeted to DAO1.	8840	TCGCGCGTTTCGGTGATGACGGTGAAAACCTCTGACACATGCAGCTCCCGGAGACGGTCACAGCTTGTCTGTAAGCGGATGCCGGGAGCAGACAAGCCCGTCAGGGCGCGTCAGCGGGTGTTGGCGGGTGTCGGGGCTGGCTTAACTATGCGGCATCAGAGCAGATTGTACTGAGAGTGCACCATATGCGGTGTGAAATACCGCACAGATGCGTAAGGAGAAAATACCGCATCAGGCGCCATTCGCCATTCAGGCTGCGCAACTGTTGGGAAGGGCGATCGGTGCGGGCCTCTTCGCTATTACGCCAGCTGGCGAAAGGGGGATGTGCTGCAAGGCGATTAAGTTGGGTAACGCCAGGGTTTTCCCAGTCACGACGTTGTAAAACGACGGCCAGTTCTA…
pMAD60	JLM24	ApDAO1::pApPGK1-neoR-tApPGK1:pPSAD-(WK)msfGFP(r4M)-GpLUC-tPSAD::ApDAO1	Bicistronic msfGFP(r4M)GpLuciferase Driven by pPSAD with a weak Kozak sequence at the GFP With NeoR and targeted to DAO1. One internal methionine reintroduced	8840	TCGCGCGTTTCGGTGATGACGGTGAAAACCTCTGACACATGCAGCTCCCGGAGACGGTCACAGCTTGTCTGTAAGCGGATGCCGGGAGCAGACAAGCCCGTCAGGGCGCGTCAGCGGGTGTTGGCGGGTGTCGGGGCTGGCTTAACTATGCGGCATCAGAGCAGATTGTACTGAGAGTGCACCATATGCGGTGTGAAATACCGCACAGATGCGTAAGGAGAAAATACCGCATCAGGCGCCATTCGCCATTCAGGCTGCGCAACTGTTGGGAAGGGCGATCGGTGCGGGCCTCTTCGCTATTACGCCAGCTGGCGAAAGGGGGATGTGCTGCAAGGCGATTAAGTTGGGTAACGCCAGGGTTTTCCCAGTCACGACGTTGTAAAACGACGGCCAGTTCTA…
pMAD61	JLM24	ApDAO1::pApPGK1-neoR-tApPGK1:pPSAD-(EK)msfGFP(r4M)-2A-GpLUC-tPSAD::ApDAO1		8889	TCGCGCGTTTCGGTGATGACGGTGAAAACCTCTGACACATGCAGCTCCCGGAGACGGTCACAGCTTGTCTGTAAGCGGATGCCGGGAGCAGACAAGCCCGTCAGGGCGCGTCAGCGGGTGTTGGCGGGTGTCGGGGCTGGCTTAACTATGCGGCATCAGAGCAGATTGTACTGAGAGTGCACCATATGCGGTGTGAAATACCGCACAGATGCGTAAGGAGAAAATACCGCATCAGGCGCCATTCGCCATTCAGGCTGCGCAACTGTTGGGAAGGGCGATCGGTGCGGGCCTCTTCGCTATTACGCCAGCTGGCGAAAGGGGGATGTGCTGCAAGGCGATTAAGTTGGGTAACGCCAGGGTTTTCCCAGTCACGACGTTGTAAAACGACGGCCAGTTCTA…
pMAD62	JLM24	ApDAO1::pApPGK1-neoR-tApPGK1:pPSAD-(WK)msfGFP(r4M)-2A-GpLUC-tPSAD::ApDAO1	Bicistronic msf5GFP(r5M)GpLuciferase Driven by pPSAD with a weak Kozak sequence at the GFP With NeoR and targeted to DAO1.	8889	TCGCGCGTTTCGGTGATGACGGTGAAAACCTCTGACACATGCAGCTCCCGGAGACGGTCACAGCTTGTCTGTAAGCGGATGCCGGGAGCAGACAAGCCCGTCAGGGCGCGTCAGCGGGTGTTGGCGGGTGTCGGGGCTGGCTTAACTATGCGGCATCAGAGCAGATTGTACTGAGAGTGCACCATATGCGGTGTGAAATACCGCACAGATGCGTAAGGAGAAAATACCGCATCAGGCGCCATTCGCCATTCAGGCTGCGCAACTGTTGGGAAGGGCGATCGGTGCGGGCCTCTTCGCTATTACGCCAGCTGGCGAAAGGGGGATGTGCTGCAAGGCGATTAAGTTGGGTAACGCCAGGGTTTTCCCAGTCACGACGTTGTAAAACGACGGCCAGTTCTA…

### Sheet: Vector Backbones
Plasmid Name	Cassette	Restriction Cuts	Description	Sequence Length	Sequence
pJLM0024	ApDAO1::ApPGK1-neoR-ApPGK1::ApDAO1	EcoRV-(Plasmid Construction), xbaI (Cassette Linearization)	NeoR module at DAO1 only	6019	TCGCGCGTTTCGGTGATGACGGTGAAAACCTCTGACACATGCAGCTCCCGGAGACGGTCACAGCTTGTCTGTAAGCGGATGCCGGGAGCAGACAAGCCCGTCAGGGCGCGTCAGCGGGTGTTGGCGGGTGTCGGGGCTGGCTTAACTATGCGGCATCAGAGCAGATTGTACTGAGAGTGCACCATATGCGGTGTGAAATACCGCACAGATGCGTAAGGAGAAAATACCGCATCAGGCGCCATTCGCCATTCAGGCTGCGCAACTGTTGGGAAGGGCGATCGGTGCGGGCCTCTTCGCTATTACGCCAGCTGGCGAAAGGGGGATGTGCTGCAAGGCGATTAAGTTGGGTAACGCCAGGGTTTTCCCAGTCACGACGTTGTAAAACGACGGCCAGTTCTA…
